# Rapid spread of nutritional *Wolbachia* symbionts across and within solitary bee species

**DOI:** 10.64898/2026.06.17.729582

**Authors:** Leopold Preuß, Marta Tischer, Anastasia Andrews, Panagiotis Theodorou, Christoph Bleidorn, Stefanos Siozios, Michael Gerth

**Affiliations:** Department of Zoology, Institute for Biology, Faculty of Natural Sciences I, Martin Luther University Halle-Wittenberg, Halle (Saale), Germany; German Centre for Integrative Biodiversity Research (iDiv) Halle-Leipzig-Jena, Leipzig, Germany; Institute of Evolutionary Biology, University of Warsaw, Warsaw, Poland; Department of Environmental Science, Radboud University Nijmegen, The Netherlands; Animal Evolution & Biodiversity, Georg-August-University Göttingen, Göttingen, Germany

## Abstract

Maternally inherited, intracellular Bacteria of the genus *Wolbachia* are extremely widespread among arthropods. Their evolutionary success is owed to frequent host shifts and rapid subsequent spread within host populations, often facilitated by *Wolbachia*-induced reproductive manipulations. Theory suggests that carrying *Wolbachia* must also be beneficial for a successful spread, however the nature of such benefits remains unclear.

Here, we demonstrate that *Wolbachia*’s success in many solitary bee species is strongly associated with the presence of a gene cassette enabling *Wolbachia* to synthesize Biotin (vitamin B7). This ability is absent from almost all other *Wolbachia* strains but common among bee associated strains. We show that *Wolbachia* occurs in up to 70% of all bee species and that strains carrying this rare genomic element have independently spread into numerous bee hosts recently. We further demonstrate that the presence of the biotin operon is associated with specialised diets in several bee species, suggesting a previously overlooked nutritional role of *Wolbachia* in this group of important pollinators. Overall, our results suggest that nutritional benefits provided by symbionts may represent a more widespread and important mechanism by which reproductive manipulators spread into new host species than previously appreciated.
