## Supplementary Table 1 for "Rapid spread of nutritional *Wolbachia* symbionts across and within solitary bee species"

id	Marker lineage	Completeness	Contamination	Strain heterogeneity	Genome size (bp)	contigs	GC	N50 (contigs)	Mean contig length (bp)	accession	host	hostorder	sample	boom	ribD	ribA	ribF	ribC	cifA	cifB	ribE
GCF.964277395.1	NA	NA	NA	NA	NA	NA	NA	NA	NA	GCF.964277395.1	Ablattaria laevigata	Coleoptera	GCF_964277395_1	0	1	0	0	0	0	0	0
GCF.947250015.1	NA	NA	NA	NA	NA	NA	NA	NA	NA	GCF.947250015.1	Acrocera orbiculus	Diptera	GCF_947250015_1	0	1	1	1	0	1	1	0
GCF.017896245.1	NA	NA	NA	NA	NA	NA	NA	NA	NA	GCF.017896245.1	Aedes aegypti	Diptera	GCF_017896245_1	0	1	1	1	1	1	1	0
GCF.024804185.1	NA	NA	NA	NA	NA	NA	NA	NA	NA	GCF.024804185.1	Aedes albopictus	Diptera	GCF_024804185_1	0	1	1	1	0	1	1	0
U50	o__Rickettsiales (UID3811)	99.79	1.71	14.29	1549334	503	35	7214	3080	NA	Agapanthia villosoviridescens	Coleoptera	U50	0	1	1	1	1	1	0	0
GCF.964026805.1	NA	NA	NA	NA	NA	NA	NA	NA	NA	GCF.964026805.1	Agelastica alni	Coleoptera	GCF_964026805_1	0	1	1	1	1	1	1	0
GCF.964028545.1	NA	NA	NA	NA	NA	NA	NA	NA	NA	GCF.964028545.1	Agriphila inquinatella	Lepidoptera	GCF_964028545_1	0	1	0	0	0	0	0	0
GCF.947250755.1	NA	NA	NA	NA	NA	NA	NA	NA	NA	GCF.947250755.1	Agriphila straminella	Lepidoptera	GCF_947250755_1	0	1	0	0	0	1	0	0
GCF.964026845.1	NA	NA	NA	NA	NA	NA	NA	NA	NA	GCF.964026845.1	Agrotis exclamationis	Lepidoptera	GCF_964026845_1	0	1	0	0	0	1	1	0
GCF.964028455.1	NA	NA	NA	NA	NA	NA	NA	NA	NA	GCF.964028455.1	Agrotis puta	Lepidoptera	GCF_964028455_1	0	1	0	0	0	0	0	0
GCF.964028275.1	NA	NA	NA	NA	NA	NA	NA	NA	NA	GCF.964028275.1	Alcis repandata	Lepidoptera	GCF_964028275_1	0	1	0	0	0	1	1	0
GCF.964028465.1	NA	NA	NA	NA	NA	NA	NA	NA	NA	GCF.964028465.1	Aleiodes leptofemur	Hymenoptera	GCF_964028465_1	0	1	1	1	0	0	0	0
GCF.964028505.1	NA	NA	NA	NA	NA	NA	NA	NA	NA	GCF.964028505.1	Alloplasta piceator	Hymenoptera	GCF_964028505_1	1	1	1	1	0	0	0	0
GCF.964030705.1	NA	NA	NA	NA	NA	NA	NA	NA	NA	GCF.964030705.1	Anania hortulata	Lepidoptera	GCF_964030705_1	0	1	0	0	0	0	0	0
M125	o__Rickettsiales (UID3811)	98.5	16.11	92.31	1544705	830	35.4	3975	1861	NA	Ancistrocerus gazella	Hymenoptera	M125	0	0	0	1	1	1	1	0
M126	o__Rickettsiales (UID3811)	98.93	22.34	89.01	1650007	851	35.3	4475	1938	NA	Ancistrocerus gazella	Hymenoptera	M126	0	0	1	1	1	1	1	0
GCF.947250785.1	NA	NA	NA	NA	NA	NA	NA	NA	NA	GCF.947250785.1	Ancistrocerus nigricornis	Hymenoptera	GCF_947250785_1	0	1	1	1	0	0	0	0
U44	o__Rickettsiales (UID3811)	98.93	21.62	90.11	1680614	972	35.3	4158	1729	NA	Ancistrocerus nigricornis	Hymenoptera	U44	0	1	1	1	1	1	1	0
wAam	o__Rickettsiales (UID3811)	99.79	0.32	0	1306095	1	35.3	1306095	1306095	SRR30216011	Andrena amphibola	Hymenoptera	wAam	1	1	1	1	0	1	1	0
S136	o__Rickettsiales (UID3811)	99.79	4.66	50	1992619	676	36.1	10553	2947	NA	Andrena apicata	NA	S136	1	1	1	1	0	1	1	0
wAasS1	o__Rickettsiales (UID3811)	99.79	0.32	0	1270971	1	35.2	1270971	1270971	SRR30639542	Andrena astragali_S1	Hymenoptera	wAasS1	1	1	1	1	0	1	1	0
wAasS2	o__Rickettsiales (UID3811)	99.79	1.18	40	1257694	1	35.1	1257694	1257694	SRR30639542	Andrena astragali_S2	Hymenoptera	wAasS2	0	1	1	1	1	0	0	0
wAbaS1	o__Rickettsiales (UID3811)	99.79	0.85	33.33	1449954	1	35.2	1449954	1449954	ERR14056171	Andrena barbilabris_S1	Hymenoptera	wAbaS1	1	1	1	1	0	1	0	0
wAbaS2	o__Rickettsiales (UID3811)	99.79	0	0	1337093	1	35.2	1337093	1337093	ERR14056171	Andrena barbilabris_S2	Hymenoptera	wAbaS2	1	1	1	1	1	1	1	0
S131	o__Rickettsiales (UID3811)	100	20.72	88.41	2909953	861	37.5	10847	3379	NA	Andrena bicolor 1	NA	S131	1	1	1	1	1	1	1	0
S74	o__Rickettsiales (UID3811)	99.36	21.67	86.84	2242712	867	36	7123	2586	NA	Andrena bicolor 2	NA	S74	1	1	1	1	1	1	1	0
wAbiS1	o__Rickettsiales (UID3811)	99.79	0.53	0	1546054	3	35.4	1438041	515351	ERR10677848	Andrena bicolor_S1	Hymenoptera	wAbiS1	1	1	1	1	0	1	1	0
wAbiS2	o__Rickettsiales (UID3811)	99.79	1.28	100	1351767	1	35.2	1351767	1351767	ERR10677848	Andrena bicolor_S2	Hymenoptera	wAbiS2	1	1	1	1	1	1	1	0
wAbiS3	o__Rickettsiales (UID3811)	99.79	0.43	0	1393592	10	35.2	724731	139359	ERR10677848	Andrena bicolor_S3	Hymenoptera	wAbiS3	1	1	1	1	0	1	0	0
GCF.964026715.1	NA	NA	NA	NA	NA	NA	NA	NA	NA	GCF.964026715.1	Andrena bucephala	Hymenoptera	GCF_964026715_1	1	1	1	1	0	1	0	0
GCF.964027085.1	NA	NA	NA	NA	NA	NA	NA	NA	NA	GCF.964027085.1	Andrena carantonica	Hymenoptera	GCF_964027085_1	0	1	1	1	0	1	0	0
GCF.947251765.1	NA	NA	NA	NA	NA	NA	NA	NA	NA	GCF.947251765.1	Andrena dorsata	Hymenoptera	GCF_947251765_1	1	1	1	1	0	0	0	0
wAdo2	o__Rickettsiales (UID3811)	99.36	1.32	8.7	1533661	1	35.5	1533661	1533661	NA	Andrena dorsata	Hymenoptera	wAdo2	0	1	1	1	0	1	1	0
GCF.964026815.1	NA	NA	NA	NA	NA	NA	NA	NA	NA	GCF.964026815.1	Andrena fulva	Hymenoptera	GCF_964026815_1	1	1	1	1	0	1	0	0
GCF.947250565.1	NA	NA	NA	NA	NA	NA	NA	NA	NA	GCF.947250565.1	Andrena haemorrhoa	Hymenoptera	GCF_947250565_1	1	1	1	1	0	0	0	0
M165	o__Rickettsiales (UID3811)	98.93	78.85	80.5	2922521	2340	35.4	2198	1248	NA	Andrena haemorrhoa 1	NA	M165	1	1	1	1	1	1	1	0
wAht	o__Rickettsiales (UID3811)	98.72	0.43	0	1409226	3	35	446737	469742	NA	Andrena hattorfiana	Hymenoptera	wAht	1	1	1	1	1	1	1	0
wAha2	o__Rickettsiales (UID3811)	99.79	0.85	33.33	1494017	1	35.1	1494017	1494017	NA	Andrena hattorfiana 2	Hymenoptera	wAha2	1	1	1	1	0	0	0	0
wAhe	o__Rickettsiales (UID3811)	89.96	1.5	66.67	1208309	1	35.2	1208309	1208309	SRR30176334	Andrena helianthi	Hymenoptera	wAhe	0	1	1	1	1	1	1	0
GCF.964028415.1	NA	NA	NA	NA	NA	NA	NA	NA	NA	GCF.964028415.1	Andrena helvola	Hymenoptera	GCF_964028415_1	1	1	1	1	0	1	1	0
M67	o__Rickettsiales (UID3811)	98.29	85.75	84.98	2865799	2678	35.4	2072	1070	NA	Andrena labialis	NA	M67	1	1	1	1	1	1	1	0
wAmaS1	o__Rickettsiales (UID3811)	99.79	0.43	100	1400630	1	35.2	1400630	1400630	ERR11180452	Andrena marginata_S1	Hymenoptera	wAmaS1	1	1	1	1	0	1	0	0
wAmaS2	o__Rickettsiales (UID3811)	99.79	0.53	0	1572198	9	35.4	385847	174688	ERR11180452	Andrena marginata_S2	Hymenoptera	wAmaS2	1	1	1	1	0	1	1	0
M172	o__Rickettsiales (UID3811)	99.79	1.85	20	1707431	481	35.5	10794	3549	NA	Andrena minutula	Hymenoptera	M172	1	1	1	1	0	1	0	0
wAmiS1	o__Rickettsiales (UID3811)	99.79	0.85	33.33	1378879	1	35.2	1378879	1378879	ERR7123966	Andrena minutula_S1	Hymenoptera	wAmiS1	1	1	1	1	0	1	0	0
wAmiS2	o__Rickettsiales (UID3811)	100	1.28	50	1293685	1	34	1293685	1293685	ERR7123966	Andrena minutula_S2	Hymenoptera	wAmiS2	0	1	0	0	0	1	0	0
S139	o__Rickettsiales (UID3811)	99.79	22.69	67.71	1972564	946	35.1	8323	2085	NA	Andrena nigroaenea	NA	S139	1	1	1	1	1	1	0	0
S80	k__Bacteria (UID203)	98.21	85.06	94.19	3113185	1850	35.5	3269	1682	NA	Andrena nigroaenea	NA	S80	1	1	1	1	1	1	0	0
wAniS1	o__Rickettsiales (UID3811)	99.79	0.43	0	1678091	1	35.4	1678091	1678091	ERR13917199	Andrena nitiduscula_S1	Hymenoptera	wAniS1	0	1	1	1	0	1	1	0
wAniS2	o__Rickettsiales (UID3811)	99.79	2.56	100	1549763	1	34.9	1549763	1549763	ERR13917199	Andrena nitiduscula_S2	Hymenoptera	wAniS2	1	1	1	1	1	1	0	0
wAniS3	o__Rickettsiales (UID3811)	99.36	0.43	0	1268689	1	35.4	1268689	1268689	ERR13917199	Andrena nitiduscula_S3	Hymenoptera	wAniS3	0	1	1	1	0	0	0	0
wAniS4	o__Rickettsiales (UID3811)	99.79	0.33	0	1203989	1	35.1	1203989	1203989	ERR13917199	Andrena nitiduscula_S4	Hymenoptera	wAniS4	0	1	1	1	1	1	1	0
M171	o__Rickettsiales (UID3811)	99.79	4.42	66.67	1633474	489	35.4	13051	3340	NA	Andrena ovatula	Hymenoptera	M171	1	1	1	1	1	1	1	0
M173	o__Rickettsiales (UID3811)	99.79	0.26	33.33	1407480	312	35.2	12438	4511	NA	Andrena ovatula	Hymenoptera	M173	1	1	1	1	1	1	1	0
S135	o__Rickettsiales (UID3811)	98.93	42.93	79.34	2555291	1632	35.6	3555	1565	NA	Andrena praecox 1	NA	S135	1	1	1	1	1	1	1	0
S137	o__Rickettsiales (UID3811)	99.36	49.81	81.06	2544692	1643	35.6	3870	1548	NA	Andrena praecox 2	NA	S137	1	1	1	1	1	1	1	0
S138	o__Rickettsiales (UID3811)	99.36	38.24	75.27	2506559	1573	35.6	3792	1593	NA	Andrena praecox 3	NA	S138	1	1	1	1	1	1	1	0
S140	o__Rickettsiales (UID3811)	98.5	38.6	74.02	2397703	1552	35.4	3258	1544	NA	Andrena praecox 5	NA	S140	1	1	1	1	1	1	1	0
S142	o__Rickettsiales (UID3811)	99.36	38.21	74.05	2401023	1379	35.5	4380	1741	NA	Andrena praecox 7	NA	S142	1	1	1	1	1	1	1	0
S78	o__Rickettsiales (UID3811)	99.79	28.01	71.33	2317909	1318	35.5	4128	1758	NA	Andrena praecox 8	NA	S78	1	1	1	1	1	1	1	0
wAprS1	o__Rickettsiales (UID3811)	99.36	2.14	60	1884485	3	35.3	1719074	628161	ERR10499359	Andrena praecox_S1	Hymenoptera	wAprS1	1	1	1	1	0	1	1	0
wAprS2	o__Rickettsiales (UID3811)	94.66	0.11	0	1359726	1	35.1	1359726	1359726	ERR10499359	Andrena praecox_S2	Hymenoptera	wAprS2	1	1	1	1	0	0	0	0
GCF.964028445.1	NA	NA	NA	NA	NA	NA	NA	NA	NA	GCF.964028445.1	Andrena trimmerana	Hymenoptera	GCF_964028445_1	0	1	1	1	0	1	1	0
GCF.947251545.1	NA	NA	NA	NA	NA	NA	NA	NA	NA	GCF.947251545.1	Anomoia purmunda	Diptera	GCF_947251545_1	0	1	1	1	0	1	1	0
GCF.018491735.2	NA	NA	NA	NA	NA	NA	NA	NA	NA	GCF.018491735.2	Anopheles demeilloni	Diptera	GCF_018491735_2	0	1	0	0	0	1	1	0
GCF.947251795.1	NA	NA	NA	NA	NA	NA	NA	NA	NA	GCF.947251795.1	Anoplius nigerrimus	Hymenoptera	GCF_947251795_1	0	1	1	1	0	0	0	0
GCF.964028115.1	NA	NA	NA	NA	NA	NA	NA	NA	NA	GCF.964028115.1	Anthophora plumipes	Hymenoptera	GCF_964028115_1	0	1	1	1	0	0	0	0
GCF.042182995.1	NA	NA	NA	NA	NA	NA	NA	NA	NA	GCF.042182995.1	Anurida maritima	Poduromorpha	GCF_042182995_1	0	1	1	0	1	0	0	0
U49	o__Rickettsiales (UID3811)	99.57	0.71	0	1405488	337	33.8	8439	4170	NA	Aphrophora alni	Hemiptera	U49	0	1	0	1	0	0	0	0
GCF.947251615.1	NA	NA	NA	NA	NA	NA	NA	NA	NA	GCF.947251615.1	Apoderus coryli	Coleoptera	GCF_947251615_1	0	1	1	1	1	1	1	0
GCF.964028375.1	NA	NA	NA	NA	NA	NA	NA	NA	NA	GCF.964028375.1	Apomyelois bistriatella	Lepidoptera	GCF_964028375_1	0	1	0	0	0	0	0	0
GCF.964277365.1	NA	NA	NA	NA	NA	NA	NA	NA	NA	GCF.964277365.1	Aporus unicolor	Hymenoptera	GCF_964277365_1	0	1	1	1	1	1	1	0
GCF.947250475.1	NA	NA	NA	NA	NA	NA	NA	NA	NA	GCF.947250475.1	Apotomis betuletana	Lepidoptera	GCF_947250475_1	0	1	0	0	0	0	0	0
GCF.964027025.1	NA	NA	NA	NA	NA	NA	NA	NA	NA	GCF.964027025.1	Apotomis capreana	Lepidoptera	GCF_964027025_1	0	1	1	1	1	1	0	0
GCF.947251835.1	NA	NA	NA	NA	NA	NA	NA	NA	NA	GCF.947251835.1	Apotomis turbidana	Lepidoptera	GCF_947251835_1	0	1	0	0	0	0	0	0
GCF.947250705.1	NA	NA	NA	NA	NA	NA	NA	NA	NA	GCF.947250705.1	Archips podanus	Lepidoptera	GCF_947250705_1	0	1	0	0	0	0	0	0
GCF.964026975.1	NA	NA	NA	NA	NA	NA	NA	NA	NA	GCF.964026975.1	Aricia artaxerxes	Lepidoptera	GCF_964026975_1	0	1	0	0	0	0	0	0
GCF.040207875.1	NA	NA	NA	NA	NA	NA	NA	NA	NA	GCF.040207875.1	Armadillidium arcangelii	Isopoda	GCF_040207875_1	0	1	1	1	0	1	0	0
wAvu	o__Rickettsiales (UID3811)	100	0.43	100	1663741	10	34.5	510273	166373	NA	Armadillidium vulgare	Isopoda	wAvu	1	1	1	1	0	0	0	0
GCF.947251845.1	NA	NA	NA	NA	NA	NA	NA	NA	NA	GCF.947251845.1	Athalia cordata	Hymenoptera	GCF_947251845_1	0	1	0	0	0	0	0	0
wAau	o__Rickettsiales (UID3811)	100	0	0	1363300	1	34.2	1363300	1363300	SRR30819523	Augochlorella aurata	Hymenoptera	wAau	0	1	0	0	0	0	0	0
wAmeS1	o__Rickettsiales (UID3811)	89.53	0.11	0	1140187	1	35.4	1140187	1140187	SRR30149775	Augochloropsis metallica_S1	Hymenoptera	wAmeS1	1	1	1	1	1	1	1	0
wAmeS2	o__Rickettsiales (UID3811)	99.79	0	0	1217886	1	35.4	1217886	1217886	SRR30149775	Augochloropsis metallica_S2	Hymenoptera	wAmeS2	1	1	1	1	1	0	0	0
GCF.964030885.1	NA	NA	NA	NA	NA	NA	NA	NA	NA	GCF.964030885.1	Barypeithes pellucidus	Coleoptera	GCF_964030885_1	0	1	1	1	1	0	0	0
GCF.964028185.1	NA	NA	NA	NA	NA	NA	NA	NA	NA	GCF.964028185.1	Beris morrisii	Diptera	GCF_964028185_1	0	1	1	1	1	1	1	0
GCF.947251645.1	NA	NA	NA	NA	NA	NA	NA	NA	NA	GCF.947251645.1	Bibio marci	Diptera	GCF_947251645_1	0	1	1	1	1	1	1	0
GCF.947251895.1	NA	NA	NA	NA	NA	NA	NA	NA	NA	GCF.947251895.1	Bombylius major	Diptera	GCF_947251895_1	0	1	1	1	0	0	1	0
U48	k__Bacteria (UID203)	35.71	22.32	85	1561524	1443	34.9	1982	1082	NA	Bombylius major	Diptera	U48	0	1	0	1	0	1	1	0
U48S2	o__Rickettsiales (UID3811)	75.6	0.75	40	781512	135	35.1	6625	5788	NA	Bombylius major_S2	Diptera	U48S2	0	0	1	0	0	0	0	0
GCF.964026995.1	NA	NA	NA	NA	NA	NA	NA	NA	NA	GCF.964026995.1	Brachyopa scutellaris	Diptera	GCF_964026995_1	0	1	1	1	1	1	1	0
U30	o__Rickettsiales (UID3811)	99.79	2.03	0	1393711	225	35.1	12303	6194	NA	Brachypterus glaber	Coleoptera	U30	0	1	1	1	1	1	1	0
GCF.000008385.1	NA	NA	NA	NA	NA	NA	NA	NA	NA	GCF.000008385.1	Brugia malayi	Rhabditida	GCF_000008385_1	0	1	0	1	0	0	0	0
GCF.012030695.1	NA	NA	NA	NA	NA	NA	NA	NA	NA	GCF.012030695.1	Brugia pahangi	Rhabditida	GCF_012030695_1	0	1	0	1	0	0	0	0
GCF.947251935.1	NA	NA	NA	NA	NA	NA	NA	NA	NA	GCF.947251935.1	Calamotropha paludella	Lepidoptera	GCF_947251935_1	0	1	1	1	1	1	0	0
wCanS1	o__Rickettsiales (UID3811)	99.79	0	0	1173403	1	35.2	1173403	1173403	SRR28979865	Calliopsis andreniformis_S1	Hymenoptera	wCanS1	0	1	1	1	1	0	0	0
wCanS2	o__Rickettsiales (UID3811)	99.79	0	0	1412265	1	35.1	1412265	1412265	SRR28979865	Calliopsis andreniformis_S2	Hymenoptera	wCanS2	0	1	1	1	1	1	1	0
GCF.947250595.1	NA	NA	NA	NA	NA	NA	NA	NA	NA	GCF.947250595.1	Campaea margaritaria	Lepidoptera	GCF_947250595_1	0	1	0	0	0	0	1	0
GCF.964026755.1	NA	NA	NA	NA	NA	NA	NA	NA	NA	GCF.964026755.1	Campoletis raptor	Hymenoptera	GCF_964026755_1	1	1	1	1	0	0	0	0
GCF.964026755.1_2	NA	NA	NA	NA	NA	NA	NA	NA	NA	GCF.964026755.1_2	Campoletis raptor_S2	NA	NA	NA	NA	NA	NA	NA	NA	NA	NA
GCF.947251825.1	NA	NA	NA	NA	NA	NA	NA	NA	NA	GCF.947251825.1	Camptogramma bilineatum	Lepidoptera	GCF_947251825_1	0	1	0	0	0	0	0	0
wCfr	o__Rickettsiales (UID3811)	99.79	0	0	1270332	1	35.2	1270332	1270332	SRR27554242	Camptopoeum frisei	Hymenoptera	wCfr	0	1	1	1	0	1	0	0
Mmi	k__Bacteria (UID2495)	98.9	0	0	1183732	1	36.6	1183732	1183732	NA	Candidatus Midichloria mitochondrii	NA	Mmi	0	0	0	1	0	0	0	0
GCF.964277405.1	NA	NA	NA	NA	NA	NA	NA	NA	NA	GCF.964277405.1	Cantharis cryptica	Coleoptera	GCF_964277405_1	0	1	0	1	0	0	0	0
cEpe	k__Bacteria (UID2570)	72.93	0.55	0	887130	1	36.6	887069	887069	NA	Cardinium endosymbiont of Encarsia pergandiella	Hymenoptera	NA	NA	NA	NA	NA	NA	NA	NA	NA
cSfu	k__Bacteria (UID2570)	73.11	0.55	0	1103593	1	39.2	1103593	1103593	NA	Cardinium endosymbiont of Sogatella furcifera	Hemiptera	cSfu	1	0	0	0	0	0	0	0
M40	o__Rickettsiales (UID3811)	99.79	1.14	40	1383225	223	35.3	13901	6202	NA	Carpomya incompleta	Diptera	M40	0	1	1	1	0	1	1	0
GCF.006542295.1	NA	NA	NA	NA	NA	NA	NA	NA	NA	GCF.006542295.1	Carposina sasakii	Lepidoptera	GCF_006542295_1	0	1	1	1	1	0	0	0
GCF.947250515.1	NA	NA	NA	NA	NA	NA	NA	NA	NA	GCF.947250515.1	Catoptria pinella	Lepidoptera	GCF_947250515_1	0	1	0	0	0	1	0	0
GCF.947251805.1	NA	NA	NA	NA	NA	NA	NA	NA	NA	GCF.947251805.1	Celastrina argiolus	Lepidoptera	GCF_947251805_1	0	1	0	0	0	0	0	0
GCF.964026895.1	NA	NA	NA	NA	NA	NA	NA	NA	NA	GCF.964026895.1	Cephus spinipes	Hymenoptera	GCF_964026895_1	0	1	1	1	1	1	1	0
GCF.964031185.1	NA	NA	NA	NA	NA	NA	NA	NA	NA	GCF.964031185.1	Cerceris ruficornis	Hymenoptera	GCF_964031185_1	0	1	1	1	0	1	1	0
U65	o__Rickettsiales (UID3811)	99.79	1.96	10	1615512	445	35.2	9267	3630	NA	Ceutorhynchus subpubescens	Coleoptera	U65	0	1	1	1	1	1	1	0
GCF.964026765.1	NA	NA	NA	NA	NA	NA	NA	NA	NA	GCF.964026765.1	Chalcis sispes	Hymenoptera	GCF_964026765_1	0	1	1	1	1	1	1	0
GCF.947250625.1	NA	NA	NA	NA	NA	NA	NA	NA	NA	GCF.947250625.1	Cheilosia soror	Diptera	GCF_947250625_1	0	1	1	1	1	1	0	0
GCF.964026945.1	NA	NA	NA	NA	NA	NA	NA	NA	NA	GCF.964026945.1	Chesias legatella	Lepidoptera	GCF_964026945_1	0	1	0	0	0	0	0	0
GCF.947251815.1	NA	NA	NA	NA	NA	NA	NA	NA	NA	GCF.947251815.1	Chorthippus parallelus	Orthoptera	GCF_947251815_1	0	1	0	0	0	1	0	0
S55	o__Rickettsiales (UID3811)	99.36	0.21	0	1220010	141	35	16865	8652	NA	Chrysis terminata	Hymenoptera	S55	0	1	1	1	1	1	1	0
GCF.008245065.1	NA	NA	NA	NA	NA	NA	NA	NA	NA	GCF.008245065.1	Chrysomya megacephala	Diptera	GCF_008245065_1	0	1	0	0	0	0	0	0
GCF.000829315.1	NA	NA	NA	NA	NA	NA	NA	NA	NA	GCF.000829315.1	Cimex lectularius	Hemiptera	GCF_000829315_1	1	1	0	1	0	0	0	0
GCF.964026865.1	NA	NA	NA	NA	NA	NA	NA	NA	NA	GCF.964026865.1	Clivina fossor	Coleoptera	GCF_964026865_1	0	1	1	1	0	1	0	0
GCF.947250525.1	NA	NA	NA	NA	NA	NA	NA	NA	NA	GCF.947250525.1	Colias croceus	Lepidoptera	GCF_947250525_1	0	1	0	0	0	1	0	0
GCF.964264715.1	NA	NA	NA	NA	NA	NA	NA	NA	NA	GCF.964264715.1	Colletes cunicularius	Hymenoptera	GCF_964264715_1	0	1	1	1	1	1	1	0
wCcu	o__Rickettsiales (UID3811)	99.79	0.96	66.67	1557156	2	35.1	1556477	778578	ERR13660033	Colletes cunicularius	Hymenoptera	wCcu	0	1	1	1	1	1	1	0
D5	o__Rickettsiales (UID3811)	99.79	0.21	33.33	1293094	371	35.3	7744	3485	NA	Colletes daviesanus	Hymenoptera	D5	0	1	1	1	1	0	0	0
GCF.964027015.1	NA	NA	NA	NA	NA	NA	NA	NA	NA	GCF.964027015.1	Conops quadrifasciatus	Diptera	GCF_964027015_1	0	1	1	1	1	0	0	0
GCF.020995475.1	NA	NA	NA	NA	NA	NA	NA	NA	NA	GCF.020995475.1	Corcyra cephalonica	Lepidoptera	GCF_020995475_1	0	1	0	0	0	1	1	0
GCF.947251955.1	NA	NA	NA	NA	NA	NA	NA	NA	NA	GCF.947251955.1	Coremacera marginata	Diptera	GCF_947251955_1	0	1	1	1	0	1	1	0
GCF.964028475.1	NA	NA	NA	NA	NA	NA	NA	NA	NA	GCF.964028475.1	Crataerina pallida	Diptera	GCF_964028475_1	0	1	1	1	0	0	0	0
D54	o__Rickettsiales (UID3811)	90.05	3.8	15.79	1233948	893	37.2	1968	1381	NA	Crossocerus cetratus	Hymenoptera	D54	0	0	1	0	0	0	0	0
M168	o__Rickettsiales (UID3811)	99.79	0.68	0	1543333	171	35.6	16470	9025	NA	Crossocerus cetratus	Hymenoptera	M168	0	1	1	1	1	1	1	0
GCF.013365475.1	NA	NA	NA	NA	NA	NA	NA	NA	NA	GCF.013365475.1	Cruorifilaria tuberocauda	Rhabditida	GCF_013365475_1	0	1	0	1	0	0	0	0
wCfe	o__Rickettsiales (UID3811)	99.15	1.71	13.33	1495538	1	35.2	1495538	1495538	NA	Ctenocephalides felis	Siphonaptera	wCfe	1	1	0	1	0	0	0	0
GCF.012277315.1	NA	NA	NA	NA	NA	NA	NA	NA	NA	GCF.012277315.1	Ctenocephalides felis wCfeJ	Siphonaptera	GCF_012277315_1	0	1	0	1	0	0	0	0
GCF.012277295.1	NA	NA	NA	NA	NA	NA	NA	NA	NA	GCF.012277295.1	Ctenocephalides felis wCfeT	Siphonaptera	GCF_012277295_1	1	1	0	1	0	0	0	0
GCF.964028235.1	NA	NA	NA	NA	NA	NA	NA	NA	NA	GCF.964028235.1	Cyclophora punctaria	Lepidoptera	GCF_964028235_1	0	1	0	0	0	0	0	0
GCF.964028495.1	NA	NA	NA	NA	NA	NA	NA	NA	NA	GCF.964028495.1	Cydia amplana	Lepidoptera	GCF_964028495_1	0	1	1	1	1	1	1	0
GCF.964026745.1	NA	NA	NA	NA	NA	NA	NA	NA	NA	GCF.964026745.1	Cydia strobilella	Lepidoptera	GCF_964026745_1	0	1	1	1	0	0	0	0
GCF.021609905.1	NA	NA	NA	NA	NA	NA	NA	NA	NA	GCF.021609905.1	Delia radicum	Diptera	GCF_021609905_1	0	1	1	1	0	1	1	0
GCF.964026695.1	NA	NA	NA	NA	NA	NA	NA	NA	NA	GCF.964026695.1	Dendrolimus pini	Lepidoptera	GCF_964026695_1	0	1	0	0	0	1	0	0
GCF.964026835.1	NA	NA	NA	NA	NA	NA	NA	NA	NA	GCF.964026835.1	Dendrolimus pini	Lepidoptera	GCF_964026835_1	0	1	1	1	1	1	0	0
GCF.013458815.1	NA	NA	NA	NA	NA	NA	NA	NA	NA	GCF.013458815.1	Diaphorina citri	Hemiptera	GCF_013458815_1	0	1	0	0	0	0	0	0
GCF.013365495.1	NA	NA	NA	NA	NA	NA	NA	NA	NA	GCF.013365495.1	Dipetalonema caudispina	Rhabditida	GCF_013365495_1	0	1	0	1	0	0	0	0
GCF.013365455.1	NA	NA	NA	NA	NA	NA	NA	NA	NA	GCF.013365455.1	Dirofilaria (Dirofilaria) immitis	Rhabditida	GCF_013365455_1	0	0	0	1	0	0	0	0
GCF.032848195.1	NA	NA	NA	NA	NA	NA	NA	NA	NA	GCF.032848195.1	Drosophila aff. chauvacae BK-2020	Diptera	GCF_032848195_1	0	1	1	1	0	1	1	0
GCF.008033215.1	NA	NA	NA	NA	NA	NA	NA	NA	NA	GCF.008033215.1	Drosophila ananassae	Diptera	GCF_008033215_1	0	1	1	1	1	1	0	0
GCF.021378375.1	NA	NA	NA	NA	NA	NA	NA	NA	NA	GCF.021378375.1	Drosophila innubila	Diptera	GCF_021378375_1	0	1	1	1	0	1	0	0
GCF.004795975.1	NA	NA	NA	NA	NA	NA	NA	NA	NA	GCF.004795975.1	Drosophila mauritiana	Diptera	GCF_004795975_1	0	1	0	0	0	0	0	0
GCF.016584425.1	NA	NA	NA	NA	NA	NA	NA	NA	NA	GCF.016584425.1	Drosophila melanogaster	Diptera	GCF_016584425_1	0	1	1	1	1	1	1	0
GCF.026015925.1	NA	NA	NA	NA	NA	NA	NA	NA	NA	GCF.026015925.1	Drosophila pseudotakahashii	Diptera	GCF_026015925_1	0	1	1	1	0	1	1	0
GCF.018467135.1	NA	NA	NA	NA	NA	NA	NA	NA	NA	GCF.018467135.1	Drosophila santomea	Diptera	GCF_018467135_1	0	1	1	1	0	1	1	0
GCF.000376605.1	NA	NA	NA	NA	NA	NA	NA	NA	NA	GCF.000376605.1	Drosophila simulans	Diptera	GCF_000376605_1	0	1	1	1	1	1	1	0
GCF.040084705.1	NA	NA	NA	NA	NA	NA	NA	NA	NA	GCF.040084705.1	Drosophila willistoni	Diptera	GCF_040084705_1	0	1	1	1	0	0	0	0
GCF.018467115.1	NA	NA	NA	NA	NA	NA	NA	NA	NA	GCF.018467115.1	Drosophila yakuba	Diptera	GCF_018467115_1	0	1	1	1	0	1	1	0
GCF.947251695.1	NA	NA	NA	NA	NA	NA	NA	NA	NA	GCF.947251695.1	Ectemnius continuus	Hymenoptera	GCF_947251695_1	0	1	1	1	0	1	1	0
D124	o__Rickettsiales (UID3811)	99.79	0.36	0	1252351	171	35.1	13333	7323	NA	Ectemnius lituratus	Hymenoptera	D124	0	1	1	1	0	0	0	0
GCF.964026825.1	NA	NA	NA	NA	NA	NA	NA	NA	NA	GCF.964026825.1	Elophila nymphaeata	Lepidoptera	GCF_964026825_1	0	1	0	0	0	0	0	0
GCF.947251605.1	NA	NA	NA	NA	NA	NA	NA	NA	NA	GCF.947251605.1	Emmelina monodactyla	Lepidoptera	GCF_947251605_1	0	1	0	0	0	0	1	0
GCF.039540065.1	NA	NA	NA	NA	NA	NA	NA	NA	NA	GCF.039540065.1	Encarsia formosa	Hymenoptera	GCF_039540065_1	0	1	0	0	0	0	0	0
GCF.947250805.1	NA	NA	NA	NA	NA	NA	NA	NA	NA	GCF.947250805.1	Endotricha flammealis	Lepidoptera	GCF_947250805_1	0	1	1	1	1	1	0	0
GCF.947251735.1	NA	NA	NA	NA	NA	NA	NA	NA	NA	GCF.947251735.1	Endotricha flammealis	Lepidoptera	GCF_947251735_1	0	1	0	0	0	0	0	0
GCF.964026905.1	NA	NA	NA	NA	NA	NA	NA	NA	NA	GCF.964026905.1	Ennomos erosarius	Lepidoptera	GCF_964026905_1	0	1	1	1	1	0	0	0
GCF.964028535.1	NA	NA	NA	NA	NA	NA	NA	NA	NA	GCF.964028535.1	Ennomos erosarius	Lepidoptera	GCF_964028535_1	0	1	0	0	0	1	1	0
GCF.947251775.1	NA	NA	NA	NA	NA	NA	NA	NA	NA	GCF.947251775.1	Epagoge grotiana	Lepidoptera	GCF_947251775_1	0	1	1	1	1	1	1	0
GCF.947251475.1	NA	NA	NA	NA	NA	NA	NA	NA	NA	GCF.947251475.1	Epirrhoe alternata	Lepidoptera	GCF_947251475_1	0	1	1	1	1	1	1	0
GCF.947251435.1	NA	NA	NA	NA	NA	NA	NA	NA	NA	GCF.947251435.1	Epistrophe grossularia	Diptera	GCF_947251435_1	0	1	1	1	0	1	0	0
D78	o__Rickettsiales (UID3811)	100	1	25	1390576	212	34	15029	6559	NA	Episyrphius sp.	Diptera	D78	0	1	0	0	0	0	0	0
GCF.947250575.1	NA	NA	NA	NA	NA	NA	NA	NA	NA	GCF.947250575.1	Episyrphus balteatus	Diptera	GCF_947250575_1	0	1	0	0	0	0	0	0
GCF.964026915.1	NA	NA	NA	NA	NA	NA	NA	NA	NA	GCF.964026915.1	Eristalinus aeneus	Diptera	GCF_964026915_1	0	1	1	1	1	0	0	0
GCF.947250545.1	NA	NA	NA	NA	NA	NA	NA	NA	NA	GCF.947250545.1	Erynnis tages	Lepidoptera	GCF_947250545_1	0	1	0	0	0	1	0	0
M15	o__Rickettsiales (UID3811)	99.79	1.82	0	1512637	287	35.6	17361	5270	NA	Eucera nigrescens	Hymenoptera	M15	0	1	1	1	0	1	1	0
GCF.947250645.1	NA	NA	NA	NA	NA	NA	NA	NA	NA	GCF.947250645.1	Eucosma cana	Lepidoptera	GCF_947250645_1	0	1	0	0	0	1	1	0
U32	o__Rickettsiales (UID3811)	97.86	26.69	60.18	1659140	1487	35.1	1743	1115	NA	Eudohrnia metallica	Dermaptera	U32	0	1	1	1	1	0	0	0
GCF.947250695.1	NA	NA	NA	NA	NA	NA	NA	NA	NA	GCF.947250695.1	Eupeodes latifasciatus	Diptera	GCF_947250695_1	0	1	0	0	0	0	0	0
GCF.947250535.1	NA	NA	NA	NA	NA	NA	NA	NA	NA	GCF.947250535.1	Euphydryas aurinia	Lepidoptera	GCF_947250535_1	0	1	0	0	0	0	0	0
GCF.964030915.1	NA	NA	NA	NA	NA	NA	NA	NA	NA	GCF.964030915.1	Eupithecia inturbata	Lepidoptera	GCF_964030915_1	0	1	0	0	0	1	1	0
GCF.947251595.1	NA	NA	NA	NA	NA	NA	NA	NA	NA	GCF.947251595.1	Eupithecia tripunctaria	Lepidoptera	GCF_947251595_1	0	1	1	1	1	1	1	0
GCF.964028595.1	NA	NA	NA	NA	NA	NA	NA	NA	NA	GCF.964028595.1	Falcaria lacertinaria	Lepidoptera	GCF_964028595_1	0	1	0	0	0	1	1	0
GCF.001931755.2	NA	NA	NA	NA	NA	NA	NA	NA	NA	GCF.001931755.2	Folsomia candida	Entomobryomorpha	GCF_001931755_2	0	1	0	1	0	0	0	0
U69	o__Rickettsiales (UID3811)	99.79	0.64	0	1430874	266	35.3	15714	5379	NA	Formica fusca	Hymenoptera	U69	0	1	1	1	0	1	1	0
wFse	o__Rickettsiales (UID3811)	99.64	0.85	50	1082514	30	31.2	99248	36083	NA	Fragariocoptes setiger	Trombidiformes	wFse	1	1	0	0	0	0	0	0
GCF.029856955.1	NA	NA	NA	NA	NA	NA	NA	NA	NA	GCF.029856955.1	Frankliniella intonsa	Thysanoptera	GCF_029856955_1	0	1	0	0	0	0	0	0
GCF.964028265.1	NA	NA	NA	NA	NA	NA	NA	NA	NA	GCF.964028265.1	Gastracanthus pulcherrimus	Hymenoptera	GCF_964028265_1	0	1	1	1	1	1	1	0
GCF.964026725.1	NA	NA	NA	NA	NA	NA	NA	NA	NA	GCF.964026725.1	Germaria angustata	Diptera	GCF_964026725_1	0	1	0	0	0	0	0	0
GCF.964028355.1	NA	NA	NA	NA	NA	NA	NA	NA	NA	GCF.964028355.1	Gerris lacustris	Hemiptera	GCF_964028355_1	0	1	0	1	0	0	0	0
GCF.947250765.1	NA	NA	NA	NA	NA	NA	NA	NA	NA	GCF.947250765.1	Gymnosoma rotundatum	Diptera	GCF_947250765_1	0	1	1	1	0	0	0	0
D45	o__Rickettsiales (UID3811)	100	0.21	0	1147678	277	33.9	7606	4143	NA	Habrobracon hebetor	Hymenoptera	D45	0	1	0	0	0	0	0	0
wHli	o__Rickettsiales (UID3811)	67.31	0	0	900806	1	35.2	900806	900806	SRR30148184	Halictus ligatus	Hymenoptera	wHli	0	1	1	1	0	0	0	0
M175	o__Rickettsiales (UID3811)	57.98	26.4	65.35	1606105	852	35.2	3855	1885	NA	Halictus tumulorum	Hymenoptera	M175	0	1	0	0	0	0	0	0
M175S2	k__Bacteria (UID203)	94.64	48.38	58.7	1499971	169	34.7	10821	8875	NA	Halictus tumulorum_S2	Hymenoptera	M175S2	1	1	1	1	0	1	0	0
GCF.964028325.1	NA	NA	NA	NA	NA	NA	NA	NA	NA	GCF.964028325.1	Hedychridium roseum	Hymenoptera	GCF_964028325_1	0	1	1	1	1	1	1	0
M127	o__Rickettsiales (UID3811)	99.79	0.75	0	1271067	212	35.2	15934	5995	NA	Hedychridium roseum	Hymenoptera	M127	0	1	1	1	1	1	1	0
U55	o__Rickettsiales (UID3811)	100	0.07	100	1747225	766	34	5674	2280	NA	Himacerus apterus	Hemiptera	U55	0	0	0	0	0	1	0	0
GCF.964028515.1	NA	NA	NA	NA	NA	NA	NA	NA	NA	GCF.964028515.1	Hofmannophila pseudospretella	Lepidoptera	GCF_964028515_1	0	1	0	0	0	1	1	0
GCF.964028625.1	NA	NA	NA	NA	NA	NA	NA	NA	NA	GCF.964028625.1	Horisme vitalbata	Lepidoptera	GCF_964028625_1	0	1	0	0	0	0	1	0
GCF.025021925.1	NA	NA	NA	NA	NA	NA	NA	NA	NA	GCF.025021925.1	Howardula sp.	Nematoda	GCF_025021925_1	0	0	0	1	0	0	0	0
GCF.947251975.1	NA	NA	NA	NA	NA	NA	NA	NA	NA	GCF.947251975.1	Hylaea fasciaria	Lepidoptera	GCF_947251975_1	0	1	0	0	0	1	1	0
D24	o__Rickettsiales (UID3811)	99.79	0.71	16.67	1409569	355	35.4	10729	3970	NA	Hylaeus communis	Hymenoptera	D24	0	1	1	1	0	0	0	0
GCF.947251915.1	NA	NA	NA	NA	NA	NA	NA	NA	NA	GCF.947251915.1	Hylaeus communis	Hymenoptera	GCF_947251915_1	0	1	1	1	0	1	0	0
D20	k__Bacteria (UID203)	99.12	114.16	55.3	2987736	1897	34.7	2887	1574	NA	Hylaeus dilatatus	NA	D20	1	1	1	1	1	1	1	0
D18	o__Rickettsiales (UID3811)	98.28	54.96	61.27	2399752	1382	34.7	3969	1736	NA	Hylaeus sinuatus	NA	D18	1	1	0	0	0	1	1	0
D26	k__Bacteria (UID203)	100	111.23	56.45	2947699	1950	34.8	2534	1511	NA	Hylaeus sinuatus 1	NA	D26	1	0	1	1	1	1	1	0
D31	k__Bacteria (UID203)	100	91.79	58.82	2689370	2118	35.1	2168	1269	NA	Hylaeus sinuatus 2	NA	D31	1	1	1	1	0	1	1	0
D33	o__Rickettsiales (UID3811)	75.41	32.8	57.5	2053230	2078	35.5	1265	988	NA	Hylaeus sinuatus 3	NA	D33	1	0	0	0	0	0	0	0
D33S2	o__Rickettsiales (UID3811)	85.75	1.08	75	927486	140	35	8424	6624	NA	Hylaeus sinuatus 3S2	Hymenoptera	D33S2	0	1	1	1	1	1	1	0
D18S2	o__Rickettsiales (UID3811)	75.46	0.64	50	764652	121	34.9	7254	6319	NA	Hylaeus sinuatus_S2	Hymenoptera	D18S2	0	1	1	1	1	0	0	0
GCF.947251635.1	NA	NA	NA	NA	NA	NA	NA	NA	NA	GCF.947251635.1	Icerya purchasi	Hemiptera	GCF_947251635_1	1	1	1	1	0	0	1	0
GCF.947251635.1_2	NA	NA	NA	NA	NA	NA	NA	NA	NA	GCF.947251635.1_2	Icerya purchasi_S2	NA	NA	NA	NA	NA	NA	NA	NA	NA	NA
GCF.947251635.1_3	NA	NA	NA	NA	NA	NA	NA	NA	NA	GCF.947251635.1_3	Icerya purchasi_S3	NA	NA	NA	NA	NA	NA	NA	NA	NA	NA
GCF.964026785.1	NA	NA	NA	NA	NA	NA	NA	NA	NA	GCF.964026785.1	Idaea biselata	Lepidoptera	GCF_964026785_1	0	1	0	0	0	0	0	0
GCF.947251585.1	NA	NA	NA	NA	NA	NA	NA	NA	NA	GCF.947251585.1	Ischnura elegans	Odonata	GCF_947251585_1	0	1	0	0	0	1	0	0
GCF.964026985.1	NA	NA	NA	NA	NA	NA	NA	NA	NA	GCF.964026985.1	Ischnus inquisitorius	Hymenoptera	GCF_964026985_1	0	1	1	1	0	0	0	0
wLst1	o__Rickettsiales (UID3811)	100	0.43	0	1786382	18	34.3	1018477	97780	NA	Laodelphax striatellus 1	Hemiptera	wLst1	1	1	1	0	0	0	0	0
wLst2	o__Rickettsiales (UID3811)	100	1.28	0	1232346	99	33.9	24580	12447	NA	Laodelphax striatellus 2	Hemiptera	wLst2	0	1	1	0	0	0	0	0
wLalS1	o__Rickettsiales (UID3811)	86.11	1.21	15	1167467	1	35.4	1167467	1167467	SRR30123763	Lasioglossum albipes_S1	Hymenoptera	wLalS1	0	1	1	1	1	1	1	0
wLalS2	o__Rickettsiales (UID3811)	74.79	0.43	0	1091653	1	35.3	1091653	1091653	SRR30123763	Lasioglossum albipes_S2	Hymenoptera	wLalS2	1	1	0	1	0	1	0	0
wLba	o__Rickettsiales (UID3811)	74.57	0.43	0	994145	1	35.1	994145	994145	SRR30783373	Lasioglossum baleicum	Hymenoptera	wLba	0	1	1	1	0	0	0	0
GCF.964028605.1	NA	NA	NA	NA	NA	NA	NA	NA	NA	GCF.964028605.1	Lasioglossum fulvicorne	Hymenoptera	GCF_964028605_1	0	1	1	1	0	0	0	0
GCF.947251945.1	NA	NA	NA	NA	NA	NA	NA	NA	NA	GCF.947251945.1	Lasioglossum lativentre	Hymenoptera	GCF_947251945_1	0	1	1	1	0	0	0	0
wLle2S1	o__Rickettsiales (UID3811)	76.8	0.43	100	1089786	1	35.2	1089786	1089786	NA	Lasioglossum leucozonium	Hymenoptera	wLle2S1	0	0	1	0	0	1	0	0
wLleS1	NA	NA	NA	NA	NA	NA	NA	NA	NA	SRR29364971	Lasioglossum leucozonium_S1	Hymenoptera	NA	NA	NA	NA	NA	NA	NA	NA	NA
wLleS1	NA	NA	NA	NA	NA	NA	NA	NA	NA	ERR12055573	Lasioglossum leucozonium_S1	Hymenoptera	NA	NA	NA	NA	NA	NA	NA	NA	NA
wLle1S1	o__Rickettsiales (UID3811)	99.79	0.11	0	1380413	3	35.2	1089736	460137	NA	Lasioglossum leucozonium1_S1	Hymenoptera	wLle1S1	1	1	1	1	0	1	0	0
wLle1S2	o__Rickettsiales (UID3811)	99.79	0.43	0	1307437	3	35.2	1251272	435812	NA	Lasioglossum leucozonium1_S2	Hymenoptera	wLle1S2	0	1	1	1	1	1	1	0
wLle2S2	o__Rickettsiales (UID3811)	79.7	0	0	919184	1	35.1	919184	919184	NA	Lasioglossum leucozonium2_S2	Hymenoptera	wLle2S2	0	1	1	1	0	0	0	0
wLle2S3	o__Rickettsiales (UID3811)	99.79	0.32	0	1285712	1	35.2	1285712	1285712	NA	Lasioglossum leucozonium2_S3	Hymenoptera	wLle2S3	0	1	1	1	1	1	1	0
wLma1	o__Rickettsiales (UID3811)	98.93	0.85	33.33	1380835	2	35.2	1374853	690417	NA	Lasioglossum malacharum 1	Hymenoptera	wLma1	1	1	1	1	0	0	0	0
wLma2	o__Rickettsiales (UID3811)	99.79	0	0	1363507	2	35.2	1357508	681753	NA	Lasioglossum malacharum 2	Hymenoptera	wLma2	1	1	1	1	0	1	0	0
D48	o__Rickettsiales (UID3811)	99.77	14.37	66.18	1530149	975	35.8	2867	1569	NA	Lasioglossum morio	Hymenoptera	D48	0	1	1	1	1	1	0	0
GCF.947250585.1	NA	NA	NA	NA	NA	NA	NA	NA	NA	GCF.947250585.1	Lasioglossum morio	Hymenoptera	GCF_947250585_1	0	1	1	1	1	1	0	0
wLvi	o__Rickettsiales (UID3811)	99.79	0.11	0	1214563	1	35.2	1214563	1214563	NA	Lasioglossum vierecki	Hymenoptera	wLvi	1	1	1	1	0	1	0	0
D53	o__Rickettsiales (UID3811)	99.77	0.48	20	1463012	312	35.9	13341	4689	NA	Lasioglossum villosulum	Hymenoptera	D53	0	1	1	1	1	1	1	0
GCF.964026955.1	NA	NA	NA	NA	NA	NA	NA	NA	NA	GCF.964026955.1	Lasioglossum villosulum	Hymenoptera	GCF_964026955_1	0	1	1	1	0	1	1	0
wLze	o__Rickettsiales (UID3811)	84.83	0	0	1267290	1	35.3	1267290	1267290	SRR30123765	Lasioglossum zephyrum	Hymenoptera	wLze	1	1	1	1	1	0	1	0
Lin	c__Deltaproteobacteria (UID3218)	93.49	0	0	1457568	1	33.3	1457568	1457568	NA	Lawsonia intracellularis	NA	Lin	0	1	0	1	1	0	0	1
GCF.964263225.1	NA	NA	NA	NA	NA	NA	NA	NA	NA	GCF.964263225.1	Limnophora tigrina	Diptera	GCF_964263225_1	0	1	0	0	0	1	0	0
GCF.964263235.1	NA	NA	NA	NA	NA	NA	NA	NA	NA	GCF.964263235.1	Limnophora tigrina	Diptera	GCF_964263235_1	0	1	1	1	1	0	0	0
GCF.042928915.1	NA	NA	NA	NA	NA	NA	NA	NA	NA	GCF.042928915.1	Liriomyza huidobrensis	Diptera	GCF_042928915_1	0	1	1	1	0	1	1	0
GCF.031205055.1	NA	NA	NA	NA	NA	NA	NA	NA	NA	GCF.031205055.1	Listronotus oregonensis	Coleoptera	GCF_031205055_1	0	1	1	1	0	0	1	0
GCF.013365435.1	NA	NA	NA	NA	NA	NA	NA	NA	NA	GCF.013365435.1	Litomosoides sigmodontis	Rhabditida	GCF_013365435_1	0	1	0	1	0	0	0	0
GCF.963931955.1	NA	NA	NA	NA	NA	NA	NA	NA	NA	GCF.963931955.1	Longitarsus flavicornis	Coleoptera	GCF_963931955_1	0	1	1	1	0	1	1	0
GCF.964028135.1	NA	NA	NA	NA	NA	NA	NA	NA	NA	GCF.964028135.1	Longitarsus flavicornis	Coleoptera	GCF_964028135_1	0	1	0	0	0	1	0	0
GCF.947251875.1	NA	NA	NA	NA	NA	NA	NA	NA	NA	GCF.947251875.1	Lycaena phlaeas	Lepidoptera	GCF_947251875_1	0	1	0	0	0	0	0	0
GCF.964028575.1	NA	NA	NA	NA	NA	NA	NA	NA	NA	GCF.964028575.1	Lypha dubia	Diptera	GCF_964028575_1	0	1	1	1	1	1	0	0
GCF.964027095.1	NA	NA	NA	NA	NA	NA	NA	NA	NA	GCF.964027095.1	Machimus atricapillus	Diptera	GCF_964027095_1	0	1	1	1	0	1	1	0
GCF.947251555.1	NA	NA	NA	NA	NA	NA	NA	NA	NA	GCF.947251555.1	Macropis europaea	Hymenoptera	GCF_947251555_1	0	1	1	1	0	1	0	0
GCF.964030625.1	NA	NA	NA	NA	NA	NA	NA	NA	NA	GCF.964030625.1	Melanargia galathea	Lepidoptera	GCF_964030625_1	0	1	0	0	0	1	1	0
GCF.947251465.1	NA	NA	NA	NA	NA	NA	NA	NA	NA	GCF.947251465.1	Melanostoma mellinum	Diptera	GCF_947251465_1	0	1	0	0	0	0	0	0
GCF.964031125.1	NA	NA	NA	NA	NA	NA	NA	NA	NA	GCF.964031125.1	Melieria omissa	Diptera	GCF_964031125_1	0	1	1	1	1	1	1	0
GCF.964273365.1	NA	NA	NA	NA	NA	NA	NA	NA	NA	GCF.964273365.1	Melitta haemorrhoidalis	Hymenoptera	GCF_964273365_1	0	1	1	1	0	1	0	0
M114	k__Bacteria (UID203)	98.21	68.26	95.24	2468939	1038	35.7	4775	2378	NA	Melitta leporina	NA	M114	1	1	1	1	1	1	1	0
GCF.947251675.1	NA	NA	NA	NA	NA	NA	NA	NA	NA	GCF.947251675.1	Merzomyia westermanni	Diptera	GCF_947251675_1	0	1	1	1	1	0	0	0
mAli	o__Rickettsiales (UID3811)	99.89	1.28	0	1474810	1	32.5	1474810	1474810	NA	Mesenet endosymbiont of Agriotes lineatus	Coleoptera	mAli	1	1	0	0	0	0	0	0
mPat	o__Rickettsiales (UID3811)	99.15	0.85	0	1310365	1	32.4	1310365	1310365	NA	Mesenet endosymbiont of Phosphuga atrata	Coleoptera	mPat	0	1	0	0	0	0	0	0
GCF.964031025.1	NA	NA	NA	NA	NA	NA	NA	NA	NA	GCF.964031025.1	Microdon myrmicae	Diptera	GCF_964031025_1	0	1	1	1	0	1	1	0
GCF.964277435.1	NA	NA	NA	NA	NA	NA	NA	NA	NA	GCF.964277435.1	Myelois circumvoluta	Lepidoptera	GCF_964277435_1	0	1	0	0	0	0	0	0
GCF.964027115.1	NA	NA	NA	NA	NA	NA	NA	NA	NA	GCF.964027115.1	Myopa testacea	Diptera	GCF_964027115_1	0	1	1	1	0	0	0	0
S21	o__Rickettsiales (UID3811)	93.72	4.11	6.06	1337799	633	35.5	3660	2113	NA	Myopa testacea	Diptera	S21	0	1	0	0	1	0	0	0
Lce	o__Rickettsiales (UID3811)	99.79	0.11	0	1297655	1	35.3	1297655	1297655	NA	NA	NA	Lce	0	1	1	1	0	1	0	0
U82	o__Rickettsiales (UID3811)	99.79	5.59	5.26	1669554	457	35.6	9477	3653	NA	Nedyus quadrimaculatus	Coleoptera	U82	0	1	1	1	1	1	1	0
GCF.964026735.1	NA	NA	NA	NA	NA	NA	NA	NA	NA	GCF.964026735.1	Neria commutata	Diptera	GCF_964026735_1	0	1	0	1	0	1	1	0
wNlu	o__Rickettsiales (UID3811)	99.36	1.71	66.67	1542238	16	34	200011	95228	NA	Nilaparvata lugens	Hemiptera	wNlu	1	1	0	0	0	0	0	0
GCF.947250795.1	NA	NA	NA	NA	NA	NA	NA	NA	NA	GCF.947250795.1	Nomada fabriciana	Hymenoptera	GCF_947250795_1	1	1	1	1	0	0	0	0
GCF.964027105.1	NA	NA	NA	NA	NA	NA	NA	NA	NA	GCF.964027105.1	Nomada ferruginata	Hymenoptera	GCF_964027105_1	1	1	1	1	0	0	0	0
GCF.964027055.1	NA	NA	NA	NA	NA	NA	NA	NA	NA	GCF.964027055.1	Nomada flava	Hymenoptera	GCF_964027055_1	1	1	1	1	1	0	0	0
wNfl	o__Rickettsiales (UID3811)	99.79	0.43	0	1332780	167	35.2	15514	7980	NA	Nomada flava	Hymenoptera	wNfl	1	1	1	1	1	0	0	0
GCF.964028175.1	NA	NA	NA	NA	NA	NA	NA	NA	NA	GCF.964028175.1	Nomada fucata	Hymenoptera	GCF_964028175_1	0	1	1	1	0	0	0	0
GCF.964026705.1	NA	NA	NA	NA	NA	NA	NA	NA	NA	GCF.964026705.1	Nomada goodeniana	Hymenoptera	GCF_964026705_1	0	1	1	1	0	1	1	0
GCF.963966195.1	NA	NA	NA	NA	NA	NA	NA	NA	NA	GCF.963966195.1	Nomada hirtipes	Hymenoptera	GCF_963966195_1	1	1	1	1	0	0	0	0
wNle	o__Rickettsiales (UID3811)	99.79	0.43	0	1366719	182	35.2	15279	7509	NA	Nomada leucopthalma	Hymenoptera	wNle	1	1	1	1	1	0	0	0
wNpaS1	o__Rickettsiales (UID3811)	99.79	0.85	33.33	1323766	1	35.2	1323766	1323766	ERR11242144	Nomada panzeri	Hymenoptera	wNpaS1	1	1	1	1	0	0	0	0
wNpaS1	o__Rickettsiales (UID3811)	99.79	0.85	33.33	1323766	1	35.2	1323766	1323766	ERR11242144	Nomada panzeri_S1	Hymenoptera	wNpaS1	1	1	1	1	0	0	0	0
wNpaS2	o__Rickettsiales (UID3811)	99.79	1.71	42.86	1414096	1	35.3	1414096	1414096	ERR11242144	Nomada panzeri_S2	Hymenoptera	wNpaS2	0	1	1	1	1	0	0	0
GCF.964277465.1	NA	NA	NA	NA	NA	NA	NA	NA	NA	GCF.964277465.1	Nomada rufipes	Hymenoptera	GCF_964277465_1	1	1	1	1	0	0	0	0
wNru	o__Rickettsiales (UID3811)	99.79	1.28	38.46	1303281	1	35.2	1303281	1303281	ERR13762715	Nomada rufipes	Hymenoptera	wNru	1	1	1	1	0	0	0	0
GCF.964273535.1	NA	NA	NA	NA	NA	NA	NA	NA	NA	GCF.964273535.1	Norellia spinipes	Diptera	GCF_964273535_1	0	1	1	1	0	1	1	0
GCF.947250465.1	NA	NA	NA	NA	NA	NA	NA	NA	NA	GCF.947250465.1	Nymphalis c-album	Lepidoptera	GCF_947250465_1	0	1	0	0	0	0	0	0
GCF.936270145.1	NA	NA	NA	NA	NA	NA	NA	NA	NA	GCF.936270145.1	Oedothorax gibbosus	Araneae	GCF_936270145_1	1	1	1	1	0	0	0	0
wOgiS1	o__Rickettsiales (UID3811)	97.86	1.82	88.89	1684633	2	35.3	1127872	842266	NA	Oedothorax gibbosus_S1	Araneae	wOgiS1	1	1	1	1	0	0	0	0
GCF.000306885.1	NA	NA	NA	NA	NA	NA	NA	NA	NA	GCF.000306885.1	Onchocerca ochengi	Rhabditida	NA	NA	NA	NA	NA	NA	NA	NA	NA
GCF.000530755.1	NA	NA	NA	NA	NA	NA	NA	NA	NA	GCF.000530755.1	Onchocerca volvulus	Rhabditida	NA	NA	NA	NA	NA	NA	NA	NA	NA
GCF.963969245.1	NA	NA	NA	NA	NA	NA	NA	NA	NA	GCF.963969245.1	Ophion costatus	Hymenoptera	GCF_963969245_1	1	1	1	1	0	1	1	0
GCF.964019365.1	NA	NA	NA	NA	NA	NA	NA	NA	NA	GCF.964019365.1	Ophion ellenae	Hymenoptera	GCF_964019365_1	1	1	1	1	0	1	0	0
GCF.964264765.1	NA	NA	NA	NA	NA	NA	NA	NA	NA	GCF.964264765.1	Opomyza germinationis	Diptera	GCF_964264765_1	0	1	1	1	0	1	1	0
GCF.965178645.1	NA	NA	NA	NA	NA	NA	NA	NA	NA	GCF.965178645.1	Orgyia antiqua	Lepidoptera	GCF_965178645_1	0	1	0	0	0	1	1	0
GCF.025617515.1	NA	NA	NA	NA	NA	NA	NA	NA	NA	GCF.025617515.1	Oryzaephilus surinamensis	Coleoptera	GCF_025617515_1	0	1	0	0	0	1	0	0
GCF.023559125.1	NA	NA	NA	NA	NA	NA	NA	NA	NA	GCF.023559125.1	Ostrinia furnacalis	Lepidoptera	GCF_023559125_1	0	1	0	0	0	0	0	0
GCF.023559145.1	NA	NA	NA	NA	NA	NA	NA	NA	NA	GCF.023559145.1	Ostrinia scapulalis	Lepidoptera	GCF_023559145_1	0	1	0	0	0	0	0	0
GCF.964027005.1	NA	NA	NA	NA	NA	NA	NA	NA	NA	GCF.964027005.1	Oxytorus armatus	Hymenoptera	GCF_964027005_1	0	1	1	1	1	1	0	0
GCF.947251495.1	NA	NA	NA	NA	NA	NA	NA	NA	NA	GCF.947251495.1	Pammene fasciana	Lepidoptera	GCF_947251495_1	0	1	0	0	0	0	0	0
GCF.947250555.1	NA	NA	NA	NA	NA	NA	NA	NA	NA	GCF.947250555.1	Pandemis corylana	Lepidoptera	GCF_947250555_1	0	1	0	0	0	0	0	0
wPbaS1	o__Rickettsiales (UID3811)	99.79	0.85	18.75	1359307	1	35.2	1359307	1359307	ERR12370431	Panurgus banksianus_S1	Hymenoptera	wPbaS1	0	1	1	1	1	1	0	0
wPbaS2	o__Rickettsiales (UID3811)	99.79	0.64	0	1321909	1	35.1	1321909	1321909	ERR12370431	Panurgus banksianus_S2	Hymenoptera	wPbaS2	0	1	1	1	1	1	1	0
wPbaS3	o__Rickettsiales (UID3811)	99.79	0.43	100	1168753	1	35.2	1168753	1168753	ERR12370431	Panurgus banksianus_S3	Hymenoptera	wPbaS3	0	1	1	1	0	1	0	0
GCF.964028485.1	NA	NA	NA	NA	NA	NA	NA	NA	NA	GCF.964028485.1	Paraperithous gnathaulax	Hymenoptera	GCF_964028485_1	0	1	1	1	0	1	1	0
GCF.947250635.1	NA	NA	NA	NA	NA	NA	NA	NA	NA	GCF.947250635.1	Parapoynx stratiotata	Lepidoptera	GCF_947250635_1	0	1	0	0	0	1	0	0
GCF.947250725.1	NA	NA	NA	NA	NA	NA	NA	NA	NA	GCF.947250725.1	Pararge aegeria	Lepidoptera	GCF_947250725_1	0	1	0	0	0	0	0	0
GCF.947250505.1	NA	NA	NA	NA	NA	NA	NA	NA	NA	GCF.947250505.1	Phalera bucephala	Lepidoptera	GCF_947250505_1	0	1	1	1	1	1	0	0
GCF.947251625.1	NA	NA	NA	NA	NA	NA	NA	NA	NA	GCF.947251625.1	Phalera bucephala	Lepidoptera	GCF_947251625_1	0	1	0	0	0	1	1	0
GCF.964027035.1	NA	NA	NA	NA	NA	NA	NA	NA	NA	GCF.964027035.1	Phasia obesa	Diptera	GCF_964027035_1	0	1	0	0	0	0	0	0
GCF.964028125.1	NA	NA	NA	NA	NA	NA	NA	NA	NA	GCF.964028125.1	Phasia obesa	Diptera	GCF_964028125_1	0	1	1	1	1	1	0	0
GCF.947251565.1	NA	NA	NA	NA	NA	NA	NA	NA	NA	GCF.947251565.1	Pheosia gnoma	Lepidoptera	GCF_947251565_1	0	1	1	1	0	1	1	0
GCF.947251655.1	NA	NA	NA	NA	NA	NA	NA	NA	NA	GCF.947251655.1	Pheosia tremula	Lepidoptera	GCF_947251655_1	0	1	0	0	0	0	0	0
GCF.964026875.1	NA	NA	NA	NA	NA	NA	NA	NA	NA	GCF.964026875.1	Pherbina coryleti	Diptera	GCF_964026875_1	0	1	1	1	1	1	0	0
GCF.964028305.1	NA	NA	NA	NA	NA	NA	NA	NA	NA	GCF.964028305.1	Philanthus triangulum	Hymenoptera	GCF_964028305_1	0	1	1	1	0	1	1	0
GCF.947251755.1	NA	NA	NA	NA	NA	NA	NA	NA	NA	GCF.947251755.1	Philonthus cognatus	Coleoptera	GCF_947251755_1	0	1	1	1	0	0	0	0
GCF.918697765.1	NA	NA	NA	NA	NA	NA	NA	NA	NA	GCF.918697765.1	Phyllotreta cruciferae	Coleoptera	GCF_918697765_1	0	1	1	1	0	1	1	0
GCF.964028155.1	NA	NA	NA	NA	NA	NA	NA	NA	NA	GCF.964028155.1	Pilophorus perplexus	Hemiptera	GCF_964028155_1	0	1	0	0	0	0	0	0
GCF.964028555.1	NA	NA	NA	NA	NA	NA	NA	NA	NA	GCF.964028555.1	Pipizella viduata	Diptera	GCF_964028555_1	0	1	1	1	0	1	0	0
GCF.964028245.1	NA	NA	NA	NA	NA	NA	NA	NA	NA	GCF.964028245.1	Pogonocherus hispidulus	Coleoptera	GCF_964028245_1	0	1	1	1	0	0	0	0
GCF.947250745.1	NA	NA	NA	NA	NA	NA	NA	NA	NA	GCF.947250745.1	Polyommatus icarus	Lepidoptera	GCF_947250745_1	0	1	0	0	0	1	1	0
GCF.964028525.1	NA	NA	NA	NA	NA	NA	NA	NA	NA	GCF.964028525.1	Portevinia maculata	Diptera	GCF_964028525_1	0	1	1	1	0	1	1	0
wPpa	o__Rickettsiales (UID3811)	99.79	0	0	1375515	1	34.8	1375515	1375515	SRR27915914	Protandrena passiflorae	Hymenoptera	wPpa	0	1	1	1	1	1	0	0
GCF.947251425.1	NA	NA	NA	NA	NA	NA	NA	NA	NA	GCF.947251425.1	Protocalliphora azurea	Diptera	GCF_947251425_1	0	1	1	1	0	1	1	0
GCF.947251865.1	NA	NA	NA	NA	NA	NA	NA	NA	NA	GCF.947251865.1	Protocalliphora azurea	Diptera	GCF_947251865_1	0	1	0	0	0	1	0	0
GCF.918342435.1	NA	NA	NA	NA	NA	NA	NA	NA	NA	GCF.918342435.1	Psylliodes chrysocephala	Coleoptera	GCF_918342435_1	0	1	1	1	0	0	0	0
U6	o__Rickettsiales (UID3811)	98.49	4.89	5.56	1312449	645	34.3	3060	2034	NA	Pygovepres vaccinicola	Hemiptera	U6	0	1	0	0	0	1	0	0
GCF.947250605.1	NA	NA	NA	NA	NA	NA	NA	NA	NA	GCF.947250605.1	Pyrgus malvae	Lepidoptera	GCF_947250605_1	0	1	0	0	0	0	0	0
GCF.048537655.1	NA	NA	NA	NA	NA	NA	NA	NA	NA	GCF.048537655.1	Rhagoletis cingulata	Diptera	GCF_048537655_1	0	1	1	1	0	1	0	0
GCF.048537595.1	NA	NA	NA	NA	NA	NA	NA	NA	NA	GCF.048537595.1	Rhagoletis indifferens	Diptera	GCF_048537595_1	0	1	1	1	1	1	1	0
GCF.947250775.1	NA	NA	NA	NA	NA	NA	NA	NA	NA	GCF.947250775.1	Rhinocyllus conicus	Coleoptera	GCF_947250775_1	0	1	1	1	0	1	1	0
GCF.947250615.1	NA	NA	NA	NA	NA	NA	NA	NA	NA	GCF.947250615.1	Rhopobota naevana	Lepidoptera	GCF_947250615_1	0	1	0	0	0	1	1	0
GCF.964028425.1	NA	NA	NA	NA	NA	NA	NA	NA	NA	GCF.964028425.1	Rhorus exstirpatorius	Hymenoptera	GCF_964028425_1	0	1	1	1	1	1	1	0
wRex2	o__Rickettsiales (UID3811)	99.79	0	0	1462951	1	35.1	1462951	1462951	NA	Rhorus exstirpatorius	Hymenoptera	wRex2	1	1	1	1	0	0	0	0
rIsc	root (UID1)	0	0	0	66811	1	31.8	66811	66811	NA	Rickettsia endosymbiont of Ixodes scapularis	NA	NA	NA	NA	NA	NA	NA	NA	NA	NA
GCF.947251485.1	NA	NA	NA	NA	NA	NA	NA	NA	NA	GCF.947251485.1	Scambus nigricans	Hymenoptera	GCF_947251485_1	0	1	1	1	1	0	0	0
GCF.964031005.1	NA	NA	NA	NA	NA	NA	NA	NA	NA	GCF.964031005.1	Schoenobius gigantella	Lepidoptera	GCF_964031005_1	0	1	1	1	0	1	1	0
GCF.964031055.1	NA	NA	NA	NA	NA	NA	NA	NA	NA	GCF.964031055.1	Schoenobius gigantella	Lepidoptera	GCF_964031055_1	0	1	0	0	0	0	0	0
GCF.964030675.1	NA	NA	NA	NA	NA	NA	NA	NA	NA	GCF.964030675.1	Scoparia ambigualis	Lepidoptera	GCF_964030675_1	0	1	1	1	1	1	0	0
GCF.964188425.1	NA	NA	NA	NA	NA	NA	NA	NA	NA	GCF.964188425.1	Scrobipalpa ocellatella	Lepidoptera	GCF_964188425_1	0	1	0	0	0	0	1	0
U20	o__Rickettsiales (UID3811)	99.79	0.36	0	1428416	252	35.6	12991	5668	NA	Sepsis punctum	Diptera	U20	0	1	1	1	1	1	1	0
GCF.947251515.1	NA	NA	NA	NA	NA	NA	NA	NA	NA	GCF.947251515.1	Sicus ferrugineus	Diptera	GCF_947251515_1	0	1	1	1	0	0	0	0
GCF.964028615.1	NA	NA	NA	NA	NA	NA	NA	NA	NA	GCF.964028615.1	Silvanus unidentatus	Coleoptera	GCF_964028615_1	0	1	0	0	0	0	0	0
GCF.947250735.1	NA	NA	NA	NA	NA	NA	NA	NA	NA	GCF.947250735.1	Sphaerophoria taeniata	Diptera	GCF_947250735_1	0	1	1	1	0	0	0	0
GCF.947251965.1	NA	NA	NA	NA	NA	NA	NA	NA	NA	GCF.947251965.1	Sphecodes monilicornis	Hymenoptera	GCF_947251965_1	0	1	1	1	0	1	0	0
GCF.018141665.1	NA	NA	NA	NA	NA	NA	NA	NA	NA	GCF.018141665.1	Spodoptera picta	Lepidoptera	GCF_018141665_1	0	1	0	0	0	0	0	0
U22	o__Rickettsiales (UID3811)	99.57	22.28	69.32	1735162	795	34.1	10965	2182	NA	Stenotus binotatus	Hemiptera	U22	0	1	0	0	0	0	0	0
GCF.964030905.1	NA	NA	NA	NA	NA	NA	NA	NA	NA	GCF.964030905.1	Sturmia bella	Diptera	GCF_964030905_1	0	1	1	1	0	1	1	0
M108	o__Rickettsiales (UID3811)	99.79	0.11	0	1277962	350	34.8	7997	3651	NA	Symmorphus allobrogus	Hymenoptera	M108	0	1	1	1	1	1	1	0
M110	o__Rickettsiales (UID3811)	99.79	0.14	0	1421749	140	33.8	40853	10155	NA	Symmorphus allobrogus	Hymenoptera	M110	0	1	0	0	0	0	0	0
U43	o__Rickettsiales (UID3811)	99.79	0.32	50	1312907	455	34.8	7998	2885	NA	Symmorphus allobrogus	Hymenoptera	U43	0	1	1	1	1	1	1	0
GCF.947250715.1	NA	NA	NA	NA	NA	NA	NA	NA	NA	GCF.947250715.1	Sympetrum striolatum	Odonata	GCF_947250715_1	0	1	1	1	0	1	1	0
GCF.046529255.1	NA	NA	NA	NA	NA	NA	NA	NA	NA	GCF.046529255.1	Tetranychus urticae	Trombidiformes	GCF_046529255_1	0	1	0	0	0	0	0	0
GCF.964277345.1	NA	NA	NA	NA	NA	NA	NA	NA	NA	GCF.964277345.1	Therophilus tumidulus	Hymenoptera	GCF_964277345_1	0	1	1	1	0	1	1	0
GCF.964028405.1	NA	NA	NA	NA	NA	NA	NA	NA	NA	GCF.964028405.1	Tholera decimalis	Lepidoptera	GCF_964028405_1	0	1	0	0	0	1	1	0
GCF.947251505.1	NA	NA	NA	NA	NA	NA	NA	NA	NA	GCF.947251505.1	Thymelicus sylvestris	Lepidoptera	GCF_947251505_1	0	1	0	0	0	0	1	0
GCF.947251725.1	NA	NA	NA	NA	NA	NA	NA	NA	NA	GCF.947251725.1	Tiphia femorata	Hymenoptera	GCF_947251725_1	0	1	1	1	0	1	0	0
U41	o__Rickettsiales (UID3811)	88.71	3.56	0	1075478	928	34.2	1477	1158	NA	Torymus sp. ZJUH016035	Hymenoptera	NA	NA	NA	NA	NA	NA	NA	NA	NA
wTpe	o__Rickettsiales (UID3811)	76.28	0	0	1049613	1	35.1	1049613	1049613	SRR29277719	Tripeolus pectoralis	NA	wTpe	0	1	1	1	0	1	1	0
GCF.964028565.1	NA	NA	NA	NA	NA	NA	NA	NA	NA	GCF.964028565.1	Tromatobia lineatoria	Hymenoptera	GCF_964028565_1	0	1	1	1	0	0	0	0
GCF.947251665.1	NA	NA	NA	NA	NA	NA	NA	NA	NA	GCF.947251665.1	Trypoxylon clavicerum	Hymenoptera	GCF_947251665_1	0	1	1	1	1	1	0	0
GCF.964028225.1	NA	NA	NA	NA	NA	NA	NA	NA	NA	GCF.964028225.1	Udea ferrugalis	Lepidoptera	GCF_964028225_1	0	1	0	0	0	0	0	0
GCF.964028365.1	NA	NA	NA	NA	NA	NA	NA	NA	NA	GCF.964028365.1	Udea olivalis	Lepidoptera	GCF_964028365_1	0	1	1	1	1	1	1	0
GCF.964028435.1	NA	NA	NA	NA	NA	NA	NA	NA	NA	GCF.964028435.1	Urophora cardui	Diptera	GCF_964028435_1	0	1	1	1	0	1	1	0
GCF.964028285.1	NA	NA	NA	NA	NA	NA	NA	NA	NA	GCF.964028285.1	Villa cingulata	Diptera	GCF_964028285_1	0	1	0	0	0	1	0	0
GCF.964026965.1	NA	NA	NA	NA	NA	NA	NA	NA	NA	GCF.964026965.1	Volucella bombylans	Diptera	GCF_964026965_1	0	1	1	1	0	1	1	0
GCF.947250655.1	NA	NA	NA	NA	NA	NA	NA	NA	NA	GCF.947250655.1	Watsonalla binaria	Lepidoptera	GCF_947250655_1	0	1	0	0	0	1	1	0
GCF.017869285.1	NA	NA	NA	NA	NA	NA	NA	NA	NA	GCF.017869285.1	Wiebesia pumilae	Hymenoptera	GCF_017869285_1	0	1	1	1	0	0	0	0
GCF.007971685.1	NA	NA	NA	NA	NA	NA	NA	NA	NA	GCF.007971685.1	Wolbachia pipientis	Diptera	GCF_007971685_1	0	1	1	1	1	1	1	0
GCF.964028585.1	NA	NA	NA	NA	NA	NA	NA	NA	NA	GCF.964028585.1	Xanthorhoe designata	Lepidoptera	GCF_964028585_1	0	1	0	0	0	1	1	0
GCF.947250675.1	NA	NA	NA	NA	NA	NA	NA	NA	NA	GCF.947250675.1	Xestia c-nigrum	Lepidoptera	GCF_947250675_1	0	1	0	0	0	0	0	0
GCF.964028205.1	NA	NA	NA	NA	NA	NA	NA	NA	NA	GCF.964028205.1	Xylocampa areola	Lepidoptera	GCF_964028205_1	0	1	0	0	0	1	1	0
GCF.964026795.1	NA	NA	NA	NA	NA	NA	NA	NA	NA	GCF.964026795.1	Yponomeuta malinellus	Lepidoptera	GCF_964026795_1	0	1	0	0	0	1	1	0
GCF.947251575.1	NA	NA	NA	NA	NA	NA	NA	NA	NA	GCF.947251575.1	Yponomeuta plumbellus	Lepidoptera	GCF_947251575_1	0	1	1	1	1	1	0	0
GCF.032849005.1	NA	NA	NA	NA	NA	NA	NA	NA	NA	GCF.032849005.1	Zaprionus tsacasi	Diptera	GCF_032849005_1	0	1	1	1	0	1	1	0
GCF.051130665.1	NA	NA	NA	NA	NA	NA	NA	NA	NA	GCF.051130665.1	Zygogramma bicolorata	Coleoptera	GCF_051130665_1	0	1	1	1	1	0	0	0
wAvaS1	NA	NA	NA	NA	NA	NA	NA	NA	NA	NA	Andrena vaga	NA	wAvaS1	1	1	1	1	0	0	0	0
wAvaS2	NA	NA	NA	NA	NA	NA	NA	NA	NA	NA	Andrena vaga	NA	wAvaS2	0	1	1	1	0	1	1	0
wRi	NA	NA	NA	NA	NA	NA	NA	NA	NA	NA	Drosophila simulans	NA	wRi	0	1	1	1	1	1	0	0
wAclS1	NA	NA	NA	NA	NA	NA	NA	NA	NA	ERR14886545	Andrena clarkella	NA	wAclS1	0	1	1	1	1	1	1	0
wAclstrainmix	NA	NA	NA	NA	NA	NA	NA	NA	NA	NA	Andrena clarkella	NA	wAclstrainmix	1	1	1	1	0	1	1	0
wAapS1	NA	NA	NA	NA	NA	NA	NA	NA	NA	ERR16908855	Andrena apicata	NA	wAapS1	1	1	1	1	0	1	1	0
wAapS2	NA	NA	NA	NA	NA	NA	NA	NA	NA	ERR16908855	Andrena apicata	NA	wAapS2	1	1	1	1	0	1	0	0
wAfl	NA	NA	NA	NA	NA	NA	NA	NA	NA	NA	Andrena florea	NA	wAfl	1	1	1	1	1	1	1	0
