## Supplementary Table 4 for "Rapid spread of nutritional *Wolbachia* symbionts across and within solitary bee species"

Art	pcr_screen	metagenomic_screen	BOOM	WB
Ammobates punctatus	1	0	n	n
Andrena agilissima	1	0	n	y
Andrena amphibola	0	1	y	y
Andrena apicata	1	1	y	y
Andrena astragali	0	1	y	y
Andrena barbilabris	1	0	n	y
Andrena barbilabris	1	1	y	y
Andrena bicolor	1	0	n	y
Andrena bicolor	1	3	y	y
Andrena bucephala	0	1	y	y
Andrena carantonica	0	1	n	y
Andrena chrysosceles	1	0	y	y
Andrena cineraria	1	0	n	n
Andrena clarkella	1	0	n	y
Andrena denticulata	1	0	n	y
Andrena dorsata	1	0	n	y
Andrena dorsata	0	1	y	y
Andrena flavipes	1	0	n	n
Andrena florea	1	0	n	n
Andrena florea	1	0	y	y
Andrena fulva	1	0	n	y
Andrena fulva	1	1	y	y
Andrena fuscipes	1	0	n	y
Andrena gravida	1	0	n	n
Andrena gravida	1	0	n	y
Andrena haemorrhoa	1	0	n	n
Andrena haemorrhoa	1	2	y	y
Andrena hattorfiana	1	0	n	n
Andrena hattorfiana	1	1	y	y
Andrena helianthi	0	1	n	y
Andrena helvola	0	1	y	y
Andrena humilis	1	0	n	n
Andrena labialis	1	0	n	n
Andrena labialis	0	1	y	y
Andrena labiata	1	0	n	n
Andrena labiata	1	0	n	y
Andrena marginata	0	1	y	y
Andrena minutula	0	1	y	y
Andrena nasuta	1	0	n	n
Andrena nigroaenea	1	0	n	y
Andrena nigroaenea	1	1	y	y
Andrena nigrospina/pilipes	1	0	n	n
Andrena nitida	1	0	n	n
Andrena nitiduscula	0	1	y	y
Andrena ovatula	1	0	n	y
Andrena ovatula	0	1	y	y
Andrena pandellei	1	0	n	n
Andrena praecox	1	0	n	y
Andrena praecox	1	7	y	y
Andrena proxima	1	0	n	y
Andrena proxima	1	0	y	y
Andrena ruficrus	1	0	y	y
Andrena tibialis	1	0	y	y
Andrena trimmerana	0	1	n	y
Andrena vaga	1	0	n	y
Andrena vaga	1	0	y	y
Andrena ventralis	1	0	n	y
Andrena ventralis	1	0	y	y
Andrena viridescens	1	0	n	n
Andrena viridescens	1	0	y	y
Andrena wilkella	1	0	n	n
Andrena wilkella	1	0	n	y
Anrena astragali	0	1	n	y
Anthidium manicatum	1	0	n	y
Anthidium punctatum	1	0	n	y
Anthidium strigatum	1	0	n	y
Anthophora bimaculata	1	0	n	y
Anthophora furcata	1	0	y	y
Anthophora plumipes	1	0	n	n
Anthophora plumipes	1	0	n	y
Anthophora retusa	1	0	n	n
Antophora quadrimaculata	1	0	n	n
Augochlorella aurata	0	1	n	y
Augochloropsis metallica	0	2	y	y
Bombus bohemicus	1	0	n	y
Bombus campestris	1	0	n	n
Bombus hypnorum	1	0	n	n
Bombus lucorum	1	0	n	y
Bombus pascuorum	1	0	n	n
Bombus sylvarum	1	0	n	y
Bombus terrestris	1	0	n	n
Calliopsis andreniformis	0	1	n	y
Camptopoeum frisei	0	1	n	y
Ceratina cyanea	1	0	n	n
Chelostoma campanularum	1	0	n	n
Chelostoma florisomne	1	0	n	n
Chelostoma florisomne	1	0	n	y
Chelostoma rapunculi	1	0	n	y
Coelioxis aurolimbata	1	0	n	y
Coelioxis conica	1	0	n	y
Coelioxis conoidea	1	0	n	n
Coelioxys afra	1	0	n	n
Coelioxys elongata	1	0	n	n
Colletes cunicularius	1	0	n	n
Colletes cunicularius	1	0	n	y
Colletes daviesanus	1	0	n	n
Colletes fodiens	1	0	n	y
Colletes nasutus	1	0	n	y
Colletes succinctus	1	0	n	n
Colletes succinctus	1	0	n	y
Dasypoda hirtipes	1	0	n	y
Epeoloides coecutiens	1	0	n	n
Epeoloides coecutiens	1	0	n	y
Epeolus cruciger	1	0	n	y
Epeolus schummeli	1	0	n	y
Epeolus variegatus	1	0	n	y
Eucera interrupta	1	0	n	n
Eucera nigrescens	1	0	n	y
Halictus ligatus	0	1	n	y
Halictus maculatus	1	0	n	n
Halictus quadricinctus	1	0	n	y
Halictus scabiosae	1	0	n	y
Halictus subauratus	1	0	n	n
Halictus subauratus	1	0	n	y
Halictus tumulorum	1	0	n	n
Halictus tumulorum	1	0	n	y
Halictus tumulorum	0	1	y	y
Heriades truncorum	1	0	y	y
Hylaeus angustatus	1	0	n	n
Hylaeus annularis	1	0	n	n
Hylaeus brevicornis	1	0	n	n
Hylaeus clypearis	1	0	n	n
Hylaeus communis	1	0	n	y
Hylaeus communis	1	0	y	y
Hylaeus confusus	1	0	n	y
Hylaeus cornutus	1	0	y	y
Hylaeus dilatatus	0	1	y	y
Hylaeus gracilicornis	1	0	n	y
Hylaeus gredleri	1	0	n	y
Hylaeus hyalinatus	1	0	n	y
Hylaeus leptocephalus	1	0	n	y
Hylaeus nigritus	1	0	n	y
Hylaeus punctulatissmus	1	0	n	y
Hylaeus signatus	1	0	n	n
Hylaeus sinuatus	1	0	n	y
Hylaeus sinuatus	0	4	y	y
Hylaeus styriacus	1	0	n	n
Hylaeus styriacus	1	0	n	y
Hylaeus variegatus	1	0	n	y
Lasioglossum albipes	1	1	y	y
Lasioglossum baleicum	0	1	n	y
Lasioglossum calceatum	1	0	y	y
Lasioglossum costulatum	1	0	y	y
Lasioglossum fulvicorne	1	0	n	y
Lasioglossum laticeps	1	0	n	y
Lasioglossum laticeps	1	0	y	y
Lasioglossum lativentre	0	1	n	y
Lasioglossum leucozonium	1	0	n	y
Lasioglossum leucozonium	0	1	y	y
Lasioglossum malachurum	1	1	y	y
Lasioglossum morio	1	0	y	y
Lasioglossum nitidulum	1	0	n	y
Lasioglossum pauxillum	1	0	n	n
Lasioglossum pauxillum	1	0	n	y
Lasioglossum pauxillum	1	0	y	y
Lasioglossum politum	1	0	n	n
Lasioglossum politum	1	0	y	y
Lasioglossum punctatissimum	1	0	n	n
Lasioglossum semilucens	1	0	n	y
Lasioglossum sexnotatum	1	0	n	y
Lasioglossum vierecki	0	1	y	y
Lasioglossum villosulum	1	0	n	n
Lasioglossum zephyrum	0	1	y	y
Lasioglossum zonulum	1	0	n	n
Macropis europaea	1	0	n	n
Macropis europaea	1	0	n	y
Macropis fulvipes	1	0	n	y
Megachile alpicola	1	0	n	n
Megachile centuncularis	1	0	n	n
Megachile circumcincta	1	0	n	n
Megachile circumcincta	1	0	n	y
Megachile ericetorum	1	0	n	y
Megachile ligniseca	1	0	y	y
Megachile maritima	1	0	y	y
Megachile pilidens	1	0	n	n
Megachile pilidens	1	0	n	y
Megachile rotundata	1	0	n	n
Megachile versicolor	1	0	n	n
Megachile willughbiella	1	0	n	n
Melecta luctuosa	1	0	n	n
Melecta punctata	1	0	n	n
Melecta punctata	1	0	n	y
Melitta haemorrhoidalis	1	0	n	n
Melitta leporina	1	0	n	n
Melitta leporina	0	1	y	y
Nomada bifasciata	1	0	n	y
Nomada conjugens	1	0	n	y
Nomada fabriciana	1	1	y	y
Nomada femoralis	1	0	y	y
Nomada ferruginata	1	0	n	n
Nomada ferruginata	0	1	y	y
Nomada flava	1	0	n	y
Nomada flava	0	1	y	y
Nomada flavoguttata	1	0	n	y
Nomada flavopicta	1	0	n	y
Nomada fucata	1	0	n	n
Nomada fucata	1	0	n	y
Nomada fulvicornis	1	0	n	n
Nomada fuscicornis	1	0	n	y
Nomada goodeniana	1	0	n	y
Nomada hirtipes	0	1	y	y
Nomada lathburiana	1	0	n	n
Nomada leucophtalma	1	0	y	y
Nomada leucophthalma	1	0	n	n
Nomada leucopthalma	0	1	y	y
Nomada marshamella	1	0	n	y
Nomada moeschleri	1	0	y	y
Nomada obscura	1	0	n	y
Nomada obscura	1	0	y	y
Nomada panzeri	1	0	n	y
Nomada panzeri	0	1	y	y
Nomada ruficornis	1	0	n	y
Nomada rufipes	1	0	n	y
Nomada rufipes	1	1	y	y
Nomada sexfasciata	1	0	n	y
Nomada signata	1	0	n	n
Nomada striata	1	0	n	n
Nomada succincta	1	0	n	n
Nomada zonata	1	0	n	y
Osmia aurulenta	1	0	n	n
Osmia aurulenta	1	0	n	y
Osmia bicolor	1	0	n	n
Osmia caerulescens	1	0	n	n
Osmia claviventris	1	0	n	n
Osmia cornuta	1	0	n	n
Osmia leucomelana	1	0	n	n
Osmia rufa	1	0	n	n
Osmia rufa	1	0	y	y
Osmia spinulosa	1	0	n	y
Panurgus banksianus	0	1	n	y
Panurgus calcaratus	1	0	n	y
Protandrena passiflorae	0	1	n	y
Psithyrus rupestris	1	0	n	y
Rophites quinquespinosus	1	0	n	y
Rophitoides canus	1	0	n	n
Rophitoides canus	1	0	n	y
Specodes gibbus	1	0	n	y
Sphecodes albilabris	1	0	n	y
Sphecodes crassus	1	0	n	y
Sphecodes ephippius	1	0	y	y
Sphecodes monilicornis	1	0	n	y
Sphecodes monilicornis	1	0	y	y
Sphecodes pellucidus	1	0	n	n
Sphecodes pellucidus	1	0	y	y
Sphecodes puncticeps	1	0	y	y
Sphecodes rufiventris	1	0	y	y
Stelis punctulatissima	1	0	y	y
0	1	0	n	n
