## Supplementary Table 5 for "Rapid spread of nutritional *Wolbachia* symbionts across and within solitary bee species"

X1	boom	virus_len	coordinates	topology	n_genes
wLze.contig_1	1100003-1105358	17742	1249547-1267288	Provirus	21
wAniS2.contig_1	58341-63695	9954	853265-863218	Provirus	14
wLma1.contig_1	1079498-1085704	19361	704214-723574	Provirus	23
GCF_963966195_1.contig_1	139989-145344	20751	613482-634232	Provirus	28
wLze.contig_1	1100003-1105358	21781	1-21781	Provirus	27
wLalS2.contig_1	570887-577093	29002	731044-760045	Provirus	32
wAmeS1.contig_1	298574-302646	26395	1113791-1140185	Provirus	39
wAniS2.contig_1	58341-63695	22965	17104-40068	Provirus	22
M173.contig_14	647-1594	13258	NA	No terminal repeats	15
M171.contig_41	647-1594	13258	NA	No terminal repeats	15
S142.contig_34	148-5496	10561	6392-16952	Provirus	13
S131.contig_118	146-5494	10561	6390-16950	Provirus	13
S138.contig_1288	147-5495	10561	6391-16951	Provirus	13
M114.contig_57	147-5495	10561	6391-16951	Provirus	13
S74.contig_27	146-5494	10561	6390-16950	Provirus	13
S78.contig_84	147-5495	10561	6391-16951	Provirus	13
S137.contig_1635	147-5495	10561	6391-16951	Provirus	13
M67.contig_1903	147-5495	10561	6391-16951	Provirus	13
S135.contig_1126	147-5495	10561	6391-16951	Provirus	13
S140.contig_1526	147-5495	10561	6391-16951	Provirus	13
GCF_963966195_1.contig_1	139989-145344	24523	1330715-1355237	Provirus	29
GCF_963969245_1.contig_1	1017809-1023170	12647	1025768-1038414	Provirus	19
wAbiS2.contig_1	737483-742831	32190	743727-775916	Provirus	29
wAfl.contig_9	567821-573169	32190	574065-606254	Provirus	29
wAbaS2.contig_1	1105043-1110391	32190	1111287-1143476	Provirus	29
wRex2.contig_1	1403302-1408663	21518	1441433-1462950	Provirus	27
wAha2.contig_1	395467-400822	27018	364226-391243	Provirus	37
GCF_947250565_1.contig_1	1003936-1009291	27018	972695-999712	Provirus	37
GCF_947250795_1.contig_1	919185-925391	63504	1080284-1143787	Provirus	56
GCF_964026755_1.contig_1	914956-1000791	30625	963597-994221	Provirus	37
wAclstrainmix.contig_1	606535-611890	25109	871376-896484	Provirus	31
wAbiS2.contig_1	737483-742831	21690	1066819-1088508	Provirus	26
wAbaS2.contig_1	1105043-1110391	21690	913008-934697	Provirus	26
wAha2.contig_1	395467-400822	51048	537022-588069	Provirus	47
GCF_947250565_1.contig_1	1003936-1009291	51048	1145491-1196538	Provirus	47
GCF_964026815_1.contig_1	220727-226082	54935	229562-284496	Provirus	52
wLvi.contig_1	492945-497325	59219	503980-563198	Provirus	54
wAmeS2.contig_1	593172-597374	32358	3-32360	Provirus	35
wAbaS1.contig_1	1367595-1372950	49413	199422-248834	Provirus	45
GCF_964028415_1.contig_1	436355-442561	50356	800356-850711	Provirus	47
wAha2.contig_1	395467-400822	42840	1451177-1494016	Provirus	43
wAvaS1.contig_1	822318-827673	59666	832065-891730	Provirus	60
GCF_964026755_1.contig_1	914956-1000791	20718	725961-746678	Provirus	28
wRex2.contig_1	1403302-1408663	21597	1359448-1381044	Provirus	28
GCF_964019365_1.contig_1	989507-994868	27806	954574-982379	Provirus	33
GCF_947251765_1.contig_1	1025099-1031373	66739	414635-481373	Provirus	72
wAprS2.contig_1	1274512-1279867	45582	962160-1007741	Provirus	43
wAmeS1.contig_1	298574-302646	96122	473809-569930	Provirus	114
wLze.contig_1	1100003-1105358	52353	1040384-1092736	Provirus	60
wAapS1.contig_2	7761-13116	16400	23622-40021	Provirus	22
wAvaS1.contig_1	822318-827673	49387	104626-154012	Provirus	45
wAapS2.contig_1	66949-72304	21172	145675-166846	Provirus	25
wLst1.contig_1	228518-233849	98257	1284093-1382349	Provirus	91
wAfl.contig_9	567821-573169	22279	142975-165253	Provirus	26
GCF_947250565_1.contig_1	1003936-1009291	57699	565640-623338	Provirus	50
wAam.contig_1	1112796-1118151	124890	980910-1105799	Provirus	125
wLze.contig_1	1100003-1105358	57438	327311-384748	Provirus	49
wAvu.contig_10	191665-197031	86149	204487-290635	Provirus	89
wAclstrainmix.contig_1	606535-611890	189943	429711-619653	Provirus	192
wAasS1.contig_1	216125-221480	147823	88287-236109	Provirus	138
GCF_964027055_1.contig_1	678378-683733	56733	247705-304437	Provirus	59
GCF_963966195_1.contig_1	139989-145344	136507	3-136509	Provirus	128
GCF_964277465_1.contig_1	652428-658634	85072	613689-698760	Provirus	96
wNru.contig_1	1098652-1104858	85072	1059913-1144984	Provirus	96
GCF_964028415_1.contig_1	436355-442561	51072	595411-646482	Provirus	52
GCF_964026715_1.contig_1	577723-581142	62096	245408-307503	Provirus	61
wAprS2.contig_1	1274512-1279867	57644	1210915-1268558	Provirus	60
wLalS2.contig_1	570887-577093	118889	519329-638217	Provirus	118
wLst1.contig_1	228518-233849	223962	73883-297844	Provirus	225
mAli.contig_1	590239-829967	54833	875780-930612	Provirus	68
wAht.contig_1	161-4239	146762	196520-343281	Provirus	144
GCF_964028415_1.contig_1	436355-442561	112971	940616-1053586	Provirus	110
wAbiS1.contig_2	55471-60826	33103	15134-48236	Provirus	35
GCF_947250565_1.contig_1	1003936-1009291	45037	1015439-1060475	Provirus	34
wAha2.contig_1	395467-400822	45037	406970-452006	Provirus	34
GCF_964028415_1.contig_1	436355-442561	46353	446784-493136	Provirus	50
GCF_963969245_1.contig_1	1017809-1023170	39809	653781-693589	Provirus	37
wAprS1.contig_2	128036-133391	22963	1696110-1719072	Provirus	19
wAht.contig_1	161-4239	26277	139153-165429	Provirus	38
wRex2.contig_1	1403302-1408663	73091	725573-798663	Provirus	74
wAniS2.contig_1	58341-63695	55252	915602-970853	Provirus	56
wAprS1.contig_2	128036-133391	19241	106877-126117	Provirus	22
GCF_964026715_1.contig_1	577723-581142	15015	951528-966542	Provirus	19
mAli.contig_1	590239-829967	54521	516002-570522	Provirus	70
wAprS1.contig_2	128036-133391	27831	72-27902	Provirus	32
wNpaS1.contig_1	1021808-1028014	117173	953189-1070361	Provirus	126
GCF_964026815_1.contig_1	220727-226082	18918	1183674-1202591	Provirus	21
GCF_947250795_1.contig_1	919185-925391	37337	971201-1008537	Provirus	27
mAli.contig_1	590239-829967	77902	662999-740900	Provirus	76
wNlu.contig_2	310603-315955	63190	318004-381193	Provirus	69
GCF_964019365_1.contig_1	989507-994868	36881	615747-652627	Provirus	37
wLle1S1.contig_3	599812-605167	32983	6742-39724	Provirus	34
GCF_963966195_1.contig_1	139989-145344	25490	1403245-1428734	Provirus	23
GCF_964019365_1.contig_1	989507-994868	52968	1176936-1229903	Provirus	60
wAmaS2.contig_2	39581-44936	32345	2-32346	Provirus	34
wAbaS1.contig_1	1367595-1372950	67998	3-68000	Provirus	78
wAclstrainmix.contig_13	47151-52506	34111	133096-167206	Provirus	35
wAbiS2.contig_1	737483-742831	98017	169754-267770	Provirus	86
wAapS2.contig_1	66949-72304	82334	47335-129668	Provirus	88
wOgiS1.contig_1	1025264-1031608	66237	1062081-1128317	Provirus	72
wAbaS2.contig_1	1105043-1110391	98017	165166-263182	Provirus	86
GCF_947251765_1.contig_1	1025099-1031373	35050	15974-51023	Provirus	35
wRex2.contig_1	1403302-1408663	35169	329-35497	Provirus	46
wAmiS1.contig_1	1004103-1009458	66066	863416-929481	Provirus	62
GCF_963966195_1.contig_1	139989-145344	15064	1305404-1320467	Provirus	18
wAbaS1.contig_1	1367595-1372950	32794	84660-117453	Provirus	36
GCF_947250795_1.contig_1	919185-925391	76004	867666-943669	Provirus	84
wLma2.contig_1	581868-587223	112320	998048-1110367	Provirus	94
wOgiS1.contig_1	1025264-1031608	20719	1403860-1424578	Provirus	28
GCF_964027055_1.contig_1	678378-683733	59072	906154-965225	Provirus	59
wAniS2.contig_1	58341-63695	99283	67126-166408	Provirus	100
GCF_964027105_1.contig_1	265863-271218	111510	198300-309809	Provirus	117
wLze.contig_1	1100003-1105358	66726	910727-977452	Provirus	53
GCF_947250795_1.contig_1	919185-925391	56939	788638-845576	Provirus	57
wAclstrainmix.contig_13	47151-52506	95480	141-95620	Provirus	84
GCF_947251635_1.contig_1	148820-1230082	13885	822235-836119	Provirus	22
wOgiS1.contig_1	1025264-1031608	62234	961251-1023484	Provirus	74
wLma1.contig_1	1079498-1085704	41697	1089927-1131623	Provirus	45
GCF_964027055_1.contig_1	678378-683733	87403	585022-672424	Provirus	95
wLma1.contig_1	1079498-1085704	25807	171856-197662	Provirus	29
wAprS1.contig_2	128036-133391	20614	35564-56177	Provirus	26
wLst1.contig_1	228518-233849	56345	1543910-1600254	Provirus	51
wAmaS1.contig_1	468682-474037	71045	433792-504836	Provirus	73
wAmeS2.contig_1	593172-597374	54069	1163816-1217884	Provirus	58
wAmiS1.contig_1	1004103-1009458	108820	945222-1054041	Provirus	115
wLma2.contig_1	581868-587223	52920	544666-597585	Provirus	54
GCF_964026715_1.contig_1	577723-581142	85442	523446-608887	Provirus	87
GCF_947251635_1.contig_1	148820-1230082	23877	213246-237122	Provirus	28
wAbaS1.contig_1	1367595-1372950	76651	1318662-1395312	Provirus	78
wAprS2.contig_1	1274512-1279867	35362	531054-566415	Provirus	37
wLst1.contig_1	228518-233849	25871	2-25872	Provirus	31
GCF_947251765_1.contig_1	1025099-1031373	29490	991386-1020875	Provirus	38
GCF_947250565_1.contig_1	1003936-1009291	80960	240013-320972	Provirus	81
wAha2.contig_1	395467-400822	80960	1125550-1206509	Provirus	81
GCF_963969245_1.contig_1	1017809-1023170	61339	1206524-1267862	Provirus	64
wAmaS1.contig_1	468682-474037	41013	1273522-1314534	Provirus	38
GCF_936270145_1.contig_1	936954-942303	45870	467734-513603	Provirus	55
wCfe.contig_1	1224308-1229664	52696	1390573-1443268	Provirus	58
GCF_012277295_1.contig_1	1224308-1229664	52696	1390573-1443268	Provirus	58
wAclstrainmix.contig_15	11720-17075	56805	61953-118757	Provirus	60
wAbiS3.contig_6	14782-20137	83020	1-83020	Provirus	83
wNpaS1.contig_1	1021808-1028014	47679	52069-99747	Provirus	37
GCF_947251635_1.contig_1	148820-1230082	19452	259407-278858	Provirus	18
GCF_964026715_1.contig_1	577723-581142	40131	624267-664397	Provirus	41
GCF_936270145_1.contig_1	936954-942303	164867	767811-932677	Provirus	173
wAclstrainmix.contig_1	606535-611890	82194	294582-376775	Provirus	71
