## Supplementary Table 7 for "Rapid spread of nutritional *Wolbachia* symbionts across and within solitary bee species"

U50	Agapanthia_villosoviridescens	Urtica_dioica	Coleoptera		U50_R1
M125	Ancistrocerus_gazella	Medicago_sativa	Hymenoptera		M125_R1
M126	Ancistrocerus_gazella	Medicago_sativa	Hymenoptera		M126_R1
U44	Ancistrocerus_nigricornis	Urtica_dioica	Hymenoptera		U44_R1
S136	Andrena_apiata	Salix_caprea	Hymenoptera	y	S136_R1	2	S136_R1 label #0070C0 bold-italic
S131	Andrena_bicolor	Salix_caprea	Hymenoptera	y	S131_R1	1	S131_R1 label #FF0000 bold-italic
S74	Andrena_bicolor	Salix_caprea	Hymenoptera	y	S74_R1	1	S74_R1 label #FF0000 bold-italic
M165	Andrena_haemorrhoa	Medicago_sativa	Hymenoptera	y	M165_R1	1	M165_R1 label #FF0000 bold-italic
S18	Andrena_haemorrhoa	Salix_caprea	Hymenoptera	y	S18_R1	2	S18_R1 label #0070C0 bold-italic
M67	Andrena_labialis	Medicago_sativa	Hymenoptera	y	M67_R1	1	M67_R1 label #FF0000 bold-italic
M172	Andrena_minutula	Medicago_sativa	Hymenoptera	y	M172_R1	2	M172_R1 label #0070C0 bold-italic
S142	Andrena_morhpotype8	Salix_caprea	Hymenoptera	y	S142_R1	1	S142_R1 label #FF0000 bold-italic
S80	Andrena_nigroaenea	Salix_caprea	Hymenoptera	y	S80_R1	2	S80_R1 label #0070C0 bold-italic
M171	Andrena_ovatula	Medicago_sativa	Hymenoptera	y	M171_R1	1	M171_R1 label #FF0000 bold-italic
M173	Andrena_ovatula	Medicago_sativa	Hymenoptera	y	M173_R1	1	M173_R1 label #FF0000 bold-italic
S78	Andrena_praecox	Salix_caprea	Hymenoptera	y	S78_R1	2	S78_R1 label #0070C0 bold-italic
S141	Andrena_sp._morphotype_7	Salix_caprea	Hymenoptera	y	S141_R1	2	S141_R1 label #0070C0 bold-italic
S139	Andrena_sp._morphotype1	Salix_caprea	Hymenoptera	y	S139_R1	2	S139_R1 label #0070C0 bold-italic
S135	Andrena_sp._morphotype2	Salix_caprea	Hymenoptera	y	S135_R1	2	S135_R1 label #0070C0 bold-italic
S137	Andrena_sp._morphotype3	Salix_caprea	Hymenoptera	y	S137_R1	2	S137_R1 label #0070C0 bold-italic
S138	Andrena_sp._morphotype4	Salix_caprea	Hymenoptera	y	S138_R1	2	S138_R1 label #0070C0 bold-italic
S140	Andrena_sp._morphotype6	Salix_caprea	Hymenoptera	y	S140_R1	2	S140_R1 label #0070C0 bold-italic
M113	Anthophora_aestivalis	Medicago_sativa	Hymenoptera		M113_R1
M135	Anthophora_aestivalis	Medicago_sativa	Hymenoptera		M135_R1
U142	Asilidae	Urtica_dioica	Diptera		U142_R1
S3	Bibio_marci	Salix_caprea	Diptera		S3_R1
M13	Bombus_lapidarius	Medicago_sativa	Hymenoptera		M13_R1
U48	Bombylius_major	Urtica_dioica	Diptera		U48_R1
U30	Brachypterus_urticae	Urtica_dioica	Coleoptera		U30_R1
U41	Braconidae_Morphotype3	Urtica_dioica	Hymenoptera		U41_R1
S59	Calvia_decemguttata	Salix_caprea	Coleoptera		S59_R1
U49	Cercopis_vulnerata	Urtica_dioica	Hemiptera		U49_R1
S134	Chalcidae,_Chalcis_sp.	Salix_caprea	Hymenoptera		S134_R1
S55	Chrysis_ignita	Salix_caprea	Hymenoptera		S55_R1
U45	Chrysotoxum_cautum	Urtica_dioica	Diptera		U45_R1
D5	Colletes_daviesanus	Daucus_carota	Hymenoptera		D5_R1
D6	Colletes_daviesanus	Daucus_carota	Hymenoptera		D6_R1
M147	Coremacera_fabricii	Medicago_sativa	Diptera		M147_R1
M149	Corizus_hyoscyami	Medicago_sativa	Hemiptera		M149_R1
M33	Corizus_hyoscyami	Medicago_sativa	Hemiptera		M33_R1
S14	Crepidodera_aurata	Salix_caprea	Coleoptera		S14_R1
S7	Deraeocoris_sp.	Salix_caprea	Hemiptera		S7_R1
D64	Diptera_morphotype1	Daucus_carota	Diptera		D64_R1
D90	Diptera_morphotype2	Daucus_carota	Diptera		D90_R1
D124	Ectemnius_lituratus	Daucus_carota	Hymenoptera		D124_R1
U164	Ectobius_lapponicus	Urtica_dioica	Blattodea		U164_R1
U36	Ectobius_lapponicus	Urtica_dioica	Blattodea		U36_R1
M168	Entomognathus_brevis	Medicago_sativa	Hymenoptera		M168_R1
S13	Epirrita_sp._(larva)	Salix_caprea	Lepidoptera		S13_R1
D76	Episyrphius_sp.	Daucus_carota	Diptera		D76_R1
D78	Episyrphius_sp.	Daucus_carota	Diptera		D78_R1
M143	Episyrphus_balteatus	Medicago_sativa	Diptera		M143_R1
M84	Episyrphus_balteatus	Medicago_sativa	Diptera		M84_R1
M15	Eucera_nigrescens	Medicago_sativa	Hymenoptera		M15_R1
M16	Eucera_nigrescens	Medicago_sativa	Hymenoptera		M16_R1
U87	Eupteryx_aurata	Urtica_dioica	Hemiptera		U87_R1
U160	Eupteryx_sp.	Urtica_dioica	Hemiptera		U160_R1
U161	Eupteryx_sp.	Urtica_dioica	Hemiptera		U161_R1
U32	Forficula_auricularia	Urtica_dioica	Forficuliade		U32_R1
S47	Forficula_auricularia_juve.	Salix_caprea	Forficuliade		S47_R1
U69	Formica_fusca	Urtica_dioica	Hymenoptera		U69_R1
D40	Gasteruption jaculator 1	Daucus_carota	Hymenoptera		D40_R1
D73	Gasteruption jaculator 2	Daucus_carota	Hymenoptera		D73_R1
M175	Halictus_tumulorum	Medicago_sativa	Hymenoptera	y	M175_R1	2	M175_R1 label #0070C0 bold-italic
D39	Hylaeus_gredleri	Daucus_carota	Hymenoptera		D39_R1
D23	Hylaeus_nigritus	Daucus_carota	Hymenoptera	y	D23_R1	2	D23_R1 label #0070C0 bold-italic
D24	Hylaeus_pectoralis	Daucus_carota	Hymenoptera		D24_R1
D26	Hylaeus_sinuatus	Daucus_carota	Hymenoptera	y	D26_R1	2	D26_R1 label #0070C0 bold-italic
D31	Hylaeus_sinuatus	Daucus_carota	Hymenoptera	y	D31_R1	2	D31_R1 label #0070C0 bold-italic
D33	Hylaeus_sinuatus	Daucus_carota	Hymenoptera	y	D33_R1	2	D33_R1 label #0070C0 bold-italic
D20	Hylaeus_sp	Daucus_carota	Hymenoptera	y	D20_R1	2	D20_R1 label #0070C0 bold-italic
D18	Hylaeus_sp.	Daucus_carota	Hymenoptera	y	D18_R1	2	D18_R1 label #0070C0 bold-italic
D117	Hymenoptera_Braconidae	Daucus_carota	Hymenoptera		D117_R1
D119	Hymenoptera_Braconidae	Daucus_carota	Hymenoptera		D119_R1
D96	Hymenoptera_Braconidae	Daucus_carota	Hymenoptera		D96_R1
D97	Hymenoptera_Braconidae	Daucus_carota	Hymenoptera		D97_R1
M30	Hypera_postica_larva	Medicago_sativa	Coleoptera		M30_R1
S8	Kleidocerys_sp.	Salix_caprea	Hemiptera		S8_R1
U85	Kleidocerys_sp._morphotype2	Urtica_dioica	Hemiptera		U85_R1
D14	Lasioglossum_albipes	Daucus_carota	Hymenoptera		D14_R1
D15	Lasioglossum_albipes	Daucus_carota	Hymenoptera		D15_R1
D16	Lasioglossum_albipes	Daucus_carota	Hymenoptera		D16_R1
D49	Lasioglossum_laticeps	Daucus_carota	Hymenoptera		D49_R1
D48	Lasioglossum_morio	Daucus_carota	Hymenoptera		D48_R1
D53	Lasioglossum_villosulum	Daucus_carota	Hymenoptera		D53_R1
U22	Leptopterna_dolabrata	Urtica_dioica	Hemiptera		U22_R1
D54	Lindenius_albilabris	Daucus_carota	Hymenoptera		D54_R1
M145	Lucilia_caesar	Medicago_sativa	Diptera		M145_R1
M134	Megachile_ligniseca	Medicago_sativa	Hymenoptera		M134_R1
M64	Megachile_willughbiella	Medicago_sativa	Hymenoptera		M64_R1
S5	Meligethes_aenus	Salix_caprea	Coleoptera		S5_R1
M114	Melitta_leporina	Medicago_sativa	Hymenoptera	y	M114_R1	1	M114_R1 label #FF0000 bold-italic
U91	Microlepidoptera	Urtica_dioica	Lepidoptera		U91_R1
M96	Micropeza_corrigiolata	Medicago_sativa	Diptera		M96_R1
U20	Minettia_inusta	Urtica_dioica	Diptera		U20_R1
S21	Myopa_vicaria	Salix_caprea	Diptera		S21_R1
U55	Myrmecoris_gracilis_imago	Urtica_dioica	Hemiptera		U55_R1
U54	Myrmecoris_gracilis_juv.	Urtica_dioica	Hemiptera		U54_R1
U31	Nedyus_quadrimaculatus	Urtica_dioica	Coleoptera		U31_R1
U65	Nedyus_quadrimaculatus	Urtica_dioica	Coleoptera		U65_R1
U82	Nedyus_quadrimaculatus	Urtica_dioica	Coleoptera		U82_R1
M110	Odynerus_melanocephalus	Medicago_sativa	Hymenoptera		M110_R1
M108	Odynerus_spinipes	Medicago_sativa	Hymenoptera		M108_R1
U43	Odynerus_spinipes	Urtica_dioica	Hymenoptera		U43_R1
D88	Oedomera_femorata	Daucus_carota	Coleoptera		D88_R1
M127	Omalus_aeneus	Medicago_sativa	Hymenoptera		M127_R1
M128	Omalus_aeneus	Medicago_sativa	Hymenoptera		M128_R1
S96	Orius_sp.	Salix_caprea	Hemiptera		S96_R1
U6	Orthonotus_rufifrons	Urtica_dioica	Hemiptera		U6_R1
D41	Parasitoid_wasp_1	Daucus_carota	Hymenoptera		D41_R1
D42	Parasitoid_wasp_2	Daucus_carota	Hymenoptera		D42_R1
D45	Parasitoid_wasp_5	Daucus_carota	Hymenoptera		D45_R1
D59	Philanthus_triangulum	Daucus_carota	Hymenoptera		D59_R1
M40	Platystoma_seminationis	Medicago_sativa	Diptera		M40_R1
S15	Rhopalus_parumpunctatus	Salix_caprea	Hemiptera		S15_R1
U88	Scathophaga_stercoraria	Urtica_dioica	Diptera		U88_R1
ID	Species			Biotin	Node ID	Biotin Clade	Annotation Label Colour
D62	Sphecodes_crassus	Daucus_carota	Hymenoptera		D62_R1
S98	Syrphidae	Salix_caprea	Diptera		S98_R1
M142	Syrphus_vitripennis	Medicago_sativa	Diptera		M142_R1
D98	Tachina_sp.	Daucus_carota	Diptera		D98_R1
D68	Tachinidae	Daucus_carota	Diptera		D68_R1
S41	Tetragnatha_sp.	Salix_caprea	Aranae	y	S41_R1	1	S41_R1 label #FF0000 bold-italic
S22	Tetrops_praeustus	Salix_caprea	Coleoptera		S22_R1
U27	Tipula_sp.	Urtica_dioica	Diptera		U27_R1
U71	Trichopria_aeguata	Urtica_dioica	Hymenoptera		U71_R1
U29	Trioza_urticae	Urtica_dioica	Hemiptera		U29_R1
