## Supplementary Table 8 for "Rapid spread of nutritional *Wolbachia* symbionts across and within solitary bee species"

### Sheet: Tabelle1
Target	Primer	5'-3' sequences	PCR program
ftsZ	ftsZ_F1	ATYATGGARCATATAAARGATAG	94 °C for 2mins; 37x 94 °C for 00:30 min - 54 °C for 00:45 min - 72 °C for 1:30 min; 72 °C for 10 mins; 4 °C inf
	ftsZ_R2	TCRAGYAATGGATTRGATAT
bioA	bioA-F	CTCATGCCACTTGCTCCTTGCAC	94 °C for 2mins; 35x 95 °C for 1 min - 51 °C for 1 min - 72 °C for 1 min; 72 °C for 10 mins; 8 °C inf
	bioA-R	GCACAGGTGTTAGCATCAGTACC
COI	HCO1298	TAACTTCAGGGTGACCAAAAAATCA
	LCO1490	GGTCAACAAATCATAAAGATATTGG
